# Molecular dynamics simulation study reveals effects of key mutations on spike protein structure in SARS-CoV-2

**DOI:** 10.1101/2021.02.03.429495

**Authors:** Jerome Rumdon Lon, Binbin Xi, Bingxu Zhong, Yiyuan Zheng, Zixi Chen, Ruoran Qiu, Siqing Zhang, Pei Guo, Hongli Du

**Affiliations:** School of Biology and Biological Engineering, South China University of Technology, Guangzhou, China; Institute of Synthetic Biology, Shenzhen Institute of Advanced Technology, Shenzhen, China

**Keywords:** Virology, Molecular biology, Molecular dynamics, Bioinformatics

## Abstract

SARS-CoV-2 has been spreading rapidly since 2019 and has produced large-scale mutations in the genomes. The mutation in genes may lead to changes in protein structure, which would have a great impact on the epidemiological characteristics. In this study, we selected the key mutations of SARS-CoV-2 from a real-time monitoring tool, including D614G, A222V, N501Y, T716I, S982A, D1118H of spike (S) protein, and performed molecular dynamics (MD) simulations on single-site mutant D614G, double-site mutant D614G&A222V and penta-site mutant N501Y&D614G&T716I&S982A&D1118H to investigate their effects on protein structure and stability using molecular dynamics (MD) simulations. The results suggested that D614G improved the stability of S protein, while D614G&A222V and N501Y&D614G&T716I&S982A&D1118H showed an increased solvent accessible surface area and they might enhance the ability of protein to react with the outside environment. Our findings could complement the mechanistic link between genotype--phenotype--epidemiological characteristics in the study of SARS-CoV-2. We also found no significant difference between the antigenicity of S protein and the mutants through Ellipro, which may reference for vaccine development and application.
