## Supplemental Table S4 for "Molecular dynamics simulation study reveals effects of key mutations on spike protein structure in SARS-CoV-2"

### Sheet: Sheet1
RESIDUES	RMSF_S_Origin_CHAIN_A	RMSF_S_D614G_CHAIN_A	RMSF_S_D614G&A222V_CHAIN_A	RMSD_6X6P_N501Y&D614G&P681H&T716I&S982A&D1118H
27	0.2904	0.5538	0.2423	0.6287
28	0.2901	0.4488	0.2542	0.5726
29	0.2667	0.2626	0.2056	0.4412
30	0.2449	0.2654	0.1981	0.3561
31	0.2189	0.2173	0.1665	0.2674
32	0.261	0.2864	0.2194	0.3457
33	0.2535	0.2464	0.2052	0.2754
34	0.2751	0.2162	0.2202	0.2152
35	0.2595	0.2035	0.2289	0.1511
36	0.2427	0.1798	0.1887	0.1641
37	0.2554	0.1478	0.1329	0.1412
38	0.2931	0.2157	0.1857	0.1605
39	0.2971	0.1688	0.1378	0.1643
40	0.3097	0.1924	0.1743	0.1995
41	0.262	0.1823	0.2395	0.2014
42	0.2063	0.1676	0.1296	0.17
43	0.1817	0.1566	0.1219	0.1651
44	0.2119	0.1707	0.1309	0.1839
45	0.1806	0.1933	0.1358	0.1626
46	0.2238	0.1971	0.1563	0.1659
47	0.2214	0.1871	0.1445	0.1673
48	0.2438	0.1855	0.1729	0.1657
49	0.2303	0.1634	0.1438	0.1664
50	0.2459	0.156	0.1634	0.1623
51	0.2468	0.1403	0.1751	0.1539
52	0.281	0.2026	0.2141	0.1951
53	0.2615	0.1594	0.1711	0.1444
54	0.2559	0.1475	0.162	0.1281
55	0.2437	0.1607	0.1688	0.1417
56	0.2416	0.1755	0.181	0.1537
57	0.2203	0.1767	0.1969	0.1623
58	0.2286	0.236	0.2039	0.2313
59	0.2463	0.2443	0.2239	0.3019
60	0.2256	0.1998	0.1931	0.2461
61	0.2711	0.2598	0.227	0.365
62	0.2291	0.2255	0.1939	0.2707
63	0.2513	0.213	0.2065	0.2944
64	0.2861	0.2613	0.2296	0.3534
65	0.3052	0.2397	0.2328	0.3201
66	0.3352	0.251	0.257	0.3785
67	0.3432	0.2519	0.2525	0.3542
68	0.3672	0.3033	0.2961	0.392
80	0.3994	0.3543	0.319	0.4216
81	0.3662	0.2495	0.2778	0.3236
82	0.3553	0.2254	0.2562	0.2817
83	0.3496	0.2195	0.2459	0.2846
84	0.3254	0.2031	0.2173	0.2462
85	0.3202	0.1944	0.2084	0.2426
86	0.3122	0.1775	0.1811	0.1789
87	0.331	0.2261	0.2231	0.2989
88	0.3036	0.1777	0.188	0.1805
89	0.2697	0.1463	0.1642	0.1306
90	0.2799	0.1655	0.1843	0.1479
91	0.2474	0.1712	0.2059	0.1502
92	0.279	0.205	0.1977	0.1637
93	0.2721	0.183	0.2075	0.2042
94	0.3085	0.2071	0.2334	0.2715
95	0.3475	0.2147	0.2991	0.3379
96	0.3852	0.2387	0.3086	0.28
97	0.3882	0.2875	0.3802	0.4482
98	0.3614	0.2683	0.309	0.3269
99	0.3494	0.2538	0.3399	0.2463
100	0.3584	0.2466	0.2805	0.2686
101	0.3125	0.2155	0.2527	0.2138
102	0.3692	0.2502	0.2799	0.2247
103	0.3282	0.1904	0.2105	0.1843
104	0.3229	0.1688	0.1953	0.164
105	0.3581	0.184	0.2121	0.2034
106	0.3337	0.1549	0.1831	0.1625
107	0.3588	0.215	0.2009	0.2032
108	0.3887	0.2863	0.2283	0.2447
109	0.4268	0.2725	0.2534	0.276
110	0.4154	0.3283	0.253	0.2592
111	0.4838	0.3095	0.2884	0.3011
112	0.5417	0.3084	0.2867	0.3125
113	0.5805	0.3653	0.3324	0.3335
114	0.4857	0.2485	0.2581	0.2744
115	0.4589	0.2343	0.2471	0.2724
116	0.4047	0.2102	0.2213	0.2175
117	0.3738	0.1805	0.1997	0.1898
118	0.3814	0.2056	0.2247	0.204
119	0.3399	0.1743	0.1903	0.1577
120	0.3593	0.201	0.2185	0.1851
121	0.3675	0.2071	0.2393	0.1897
122	0.4107	0.2454	0.2789	0.2241
123	0.4353	0.2476	0.2512	0.238
124	0.4218	0.2476	0.242	0.2572
125	0.3919	0.2473	0.2464	0.2489
126	0.3567	0.2082	0.2001	0.1808
127	0.3835	0.1983	0.2094	0.1966
128	0.3691	0.1878	0.1949	0.181
129	0.4039	0.2303	0.2304	0.2136
130	0.4099	0.2082	0.2121	0.2261
131	0.4574	0.2704	0.2426	0.2586
132	0.5043	0.3271	0.2711	0.2909
133	0.4525	0.3205	0.2525	0.2718
134	0.5271	0.3736	0.308	0.3329
135	0.4565	0.354	0.291	0.2979
136	0.485	0.3104	0.3128	0.3714
137	0.5292	0.3792	0.3804	0.4716
138	0.4798	0.3345	0.374	0.5123
139	0.4301	0.2791	0.3263	0.3425
140	0.4584	0.2964	0.384	0.5721
141	0.4145	0.2574	0.3401	0.3532
142	0.4499	0.2721	0.3558	0.3549
143	0.5038	0.2934	0.4013	0.3368
144	0.5463	0.5262	0.5182	0.5071
145	0.5776	0.6404	0.4809	0.3583
146	0.648	0.7301	0.5988	0.4898
147	0.8377	0.8778	0.645	0.6033
148	0.868	0.8556	0.588	0.6301
149	0.7923	0.9389	0.5131	0.4487
150	0.9765	0.9488	0.5293	0.4415
151	0.8635	0.8592	0.4667	0.326
152	0.6972	0.7728	0.4864	0.3673
153	0.6829	0.6027	0.4321	0.2634
154	0.648	0.6889	0.4092	0.3779
155	0.499	0.4148	0.3933	0.3255
156	0.5292	0.3743	0.3915	0.4314
157	0.461	0.2936	0.3246	0.267
158	0.4987	0.3393	0.4004	0.4623
159	0.425	0.2707	0.2832	0.3281
160	0.4667	0.3101	0.2853	0.3156
161	0.5224	0.3521	0.3072	0.4174
162	0.5281	0.406	0.3059	0.4407
163	0.5296	0.4101	0.3202	0.433
164	0.5239	0.3696	0.3055	0.4106
165	0.4894	0.427	0.3145	0.4065
166	0.4723	0.2906	0.2589	0.2654
167	0.4429	0.2674	0.2612	0.2466
168	0.458	0.263	0.2594	0.2621
169	0.4236	0.2403	0.2447	0.2518
170	0.4134	0.2715	0.2224	0.2258
171	0.3816	0.2727	0.2145	0.2374
172	0.3718	0.2737	0.194	0.185
187	0.3798	0.2986	0.2536	0.2689
188	0.4001	0.2722	0.3035	0.229
189	0.3443	0.2504	0.3117	0.247
190	0.3913	0.2655	0.3424	0.1959
191	0.3748	0.1962	0.1705	0.1747
192	0.3171	0.1644	0.1725	0.1624
193	0.2747	0.143	0.1393	0.1163
194	0.2896	0.1494	0.1622	0.1207
195	0.2708	0.1325	0.1449	0.1246
196	0.312	0.1459	0.1708	0.1664
197	0.3242	0.172	0.1665	0.1866
198	0.3906	0.1748	0.2176	0.2361
199	0.3778	0.1274	0.1793	0.2064
200	0.3623	0.1567	0.1726	0.2129
201	0.3241	0.1535	0.1633	0.1496
202	0.3019	0.1391	0.1488	0.1516
203	0.3118	0.1438	0.1526	0.1527
204	0.2776	0.1379	0.1314	0.1496
205	0.2994	0.1578	0.1589	0.1581
206	0.3128	0.1872	0.2579	0.1837
207	0.3464	0.2531	0.2653	0.3174
208	0.333	0.211	0.3189	0.2384
209	0.339	0.221	0.3094	0.3512
210	0.3851	0.3756	0.4542	0.4986
211	0.3807	0.339	0.6413	0.4279
212	0.3922	0.4182	0.9136	0.4801
213	0.3608	0.4049	0.929	0.4216
214	0.4807	0.465	0.9853	0.4344
215	0.3814	0.3225	0.883	0.3462
216	0.3505	0.2644	0.7284	0.3721
217	0.3253	0.2407	0.4684	0.3255
218	0.4987	0.2706	0.6455	0.3716
219	0.3155	0.2233	0.2768	0.3278
220	0.2787	0.1913	0.2058	0.4038
221	0.2789	0.2245	0.1596	0.2905
222	0.2729	0.1722	0.2391	0.1769
223	0.2623	0.1602	0.1515	0.1495
224	0.3048	0.181	0.1723	0.1878
225	0.3081	0.1546	0.1406	0.1642
226	0.3427	0.1828	0.1632	0.2175
227	0.3547	0.1921	0.1678	0.2218
228	0.3435	0.1731	0.1715	0.2186
229	0.3571	0.1464	0.176	0.1968
230	0.3755	0.138	0.1846	0.218
231	0.3784	0.1708	0.2184	0.206
232	0.4169	0.139	0.2042	0.2314
233	0.4248	0.2176	0.2149	0.2323
234	0.4063	0.2005	0.213	0.2409
235	0.3594	0.1695	0.1877	0.1935
236	0.3519	0.1819	0.212	0.2209
237	0.3963	0.2521	0.2896	0.2979
238	0.3135	0.1804	0.2139	0.1944
239	0.3602	0.2183	0.2388	0.2469
240	0.3288	0.2031	0.2294	0.2206
241	0.3678	0.2286	0.2475	0.2354
242	0.3686	0.2383	0.2801	0.2667
243	0.3679	0.2921	0.2693	0.3156
244	0.3941	0.3056	0.3214	0.3582
245	0.4284	0.3494	0.3285	0.3408
263	0.3579	0.24	0.2685	0.291
264	0.315	0.2347	0.2493	0.2946
265	0.3091	0.2133	0.2293	0.2536
266	0.2775	0.2132	0.2469	0.2775
267	0.2768	0.1939	0.2155	0.2301
268	0.2495	0.1815	0.186	0.169
269	0.285	0.1956	0.2099	0.2009
270	0.251	0.1582	0.1725	0.1316
271	0.2539	0.1882	0.2091	0.1729
272	0.2502	0.1584	0.1905	0.1435
273	0.2612	0.2093	0.2203	0.1665
274	0.2402	0.1483	0.1894	0.148
275	0.2361	0.1589	0.1649	0.1474
276	0.2332	0.1451	0.1502	0.145
277	0.2223	0.1471	0.1397	0.1372
278	0.2765	0.1888	0.196	0.1773
279	0.2061	0.1579	0.1278	0.151
280	0.2171	0.1882	0.1551	0.1647
281	0.2688	0.2553	0.2209	0.2153
282	0.2468	0.2247	0.2167	0.2271
283	0.1888	0.1802	0.1429	0.1668
284	0.2181	0.1796	0.1611	0.1703
285	0.2248	0.1578	0.1449	0.1537
286	0.245	0.1808	0.159	0.1663
287	0.2634	0.1925	0.1715	0.1854
288	0.23	0.1533	0.1415	0.1461
289	0.2654	0.1626	0.1648	0.1664
290	0.2235	0.1551	0.1878	0.1573
291	0.2156	0.142	0.1888	0.1488
292	0.201	0.1457	0.2212	0.1634
293	0.2048	0.1692	0.2238	0.1932
294	0.2192	0.1714	0.2077	0.1709
295	0.2168	0.1578	0.1928	0.155
296	0.2545	0.1867	0.2	0.1568
297	0.2166	0.1595	0.1998	0.1462
298	0.2465	0.1567	0.1873	0.1646
299	0.2515	0.1689	0.199	0.1625
300	0.259	0.1805	0.2236	0.155
301	0.2439	0.1492	0.1831	0.1442
302	0.2922	0.1661	0.1699	0.1686
303	0.3001	0.1803	0.2015	0.1693
304	0.3165	0.1827	0.2135	0.1742
305	0.3659	0.2057	0.248	0.177
306	0.4214	0.234	0.3117	0.2472
307	0.4504	0.2859	0.3481	0.2808
308	0.3575	0.2186	0.2504	0.1992
309	0.4147	0.2147	0.2718	0.24
310	0.3705	0.203	0.2451	0.268
311	0.2678	0.1774	0.1931	0.2114
312	0.2365	0.1953	0.1864	0.1891
313	0.3299	0.1707	0.1876	0.1753
314	0.2373	0.1685	0.1946	0.1703
315	0.1924	0.1646	0.1803	0.1682
316	0.2055	0.1403	0.1695	0.1736
317	0.2336	0.192	0.1774	0.186
318	0.2466	0.1478	0.2202	0.1699
319	0.2255	0.2152	0.2112	0.2469
320	0.1692	0.1309	0.159	0.3014
321	0.2171	0.184	0.1974	0.4078
322	0.1787	0.1374	0.1644	0.2769
323	0.2233	0.173	0.2036	0.2828
324	0.2244	0.1866	0.2179	0.2898
325	0.187	0.1553	0.1806	0.2435
326	0.1823	0.1542	0.1708	0.2262
327	0.1667	0.1439	0.1736	0.2138
328	0.1724	0.1436	0.1728	0.2046
329	0.1686	0.1634	0.1837	0.2226
330	0.1708	0.1613	0.1786	0.2072
331	0.3092	0.2325	0.31	0.2738
332	0.201	0.1801	0.2056	0.1962
333	0.2046	0.194	0.2185	0.2235
334	0.2101	0.2229	0.2363	0.2294
335	0.1913	0.2015	0.2173	0.203
336	0.1736	0.1622	0.1939	0.1462
337	0.1869	0.2568	0.236	0.1531
338	0.2784	0.2292	0.2639	0.1642
339	0.1705	0.2055	0.2357	0.1628
340	0.2906	0.2563	0.3327	0.247
341	0.2194	0.1764	0.2091	0.1802
342	0.2251	0.2033	0.1836	0.2033
343	0.1955	0.2042	0.2397	0.1995
344	0.1679	0.1759	0.2127	0.1642
345	0.2302	0.214	0.2574	0.2389
346	0.2846	0.2904	0.3971	0.31
347	0.1438	0.1406	0.1846	0.1687
348	0.144	0.1232	0.1608	0.1946
349	0.1552	0.1349	0.1767	0.1652
350	0.1734	0.1441	0.1796	0.1794
351	0.2008	0.2009	0.2194	0.1932
352	0.2053	0.1422	0.1553	0.2782
353	0.1707	0.1358	0.1497	0.1808
354	0.2024	0.1554	0.1906	0.3019
355	0.1878	0.1296	0.1846	0.2062
356	0.1906	0.186	0.2253	0.2332
357	0.235	0.1666	0.2298	0.185
358	0.1828	0.1313	0.1883	0.1537
359	0.2089	0.1542	0.2013	0.1643
360	0.1877	0.1727	0.205	0.1806
361	0.1739	0.1426	0.1779	0.149
362	0.162	0.1619	0.1849	0.1928
363	0.1545	0.1391	0.1737	0.1525
364	0.1629	0.1606	0.1869	0.1747
365	0.1422	0.1248	0.1676	0.1772
366	0.1502	0.16	0.1614	0.1789
367	0.158	0.1848	0.1639	0.1788
368	0.1522	0.1666	0.1657	0.1781
369	0.1443	0.1609	0.1605	0.1718
370	0.143	0.1705	0.1859	0.1818
371	0.1436	0.1556	0.1953	0.1808
372	0.1368	0.1666	0.1737	0.1454
373	0.1647	0.1582	0.2061	0.1525
374	0.1438	0.1531	0.1851	0.1282
375	0.1647	0.1653	0.157	0.1393
376	0.1593	0.1814	0.1646	0.1348
377	0.1621	0.1454	0.1691	0.1419
378	0.27	0.1709	0.1815	0.1651
379	0.1873	0.1061	0.1245	0.1264
380	0.2271	0.1211	0.14	0.1373
381	0.2492	0.1024	0.1105	0.1394
382	0.1823	0.1128	0.1408	0.1393
383	0.159	0.1101	0.1367	0.1499
384	0.1458	0.1217	0.1582	0.1556
385	0.164	0.1395	0.177	0.1849
386	0.1597	0.1329	0.1517	0.19
387	0.1448	0.1279	0.1635	0.16
388	0.1504	0.1774	0.1668	0.1885
389	0.1685	0.1495	0.1676	0.2007
390	0.1455	0.127	0.1498	0.153
391	0.1517	0.1142	0.148	0.1803
392	0.1674	0.112	0.1498	0.1441
393	0.182	0.1234	0.1572	0.1972
394	0.1838	0.1178	0.1587	0.2037
395	0.1709	0.1116	0.1537	0.1506
396	0.1803	0.1119	0.1542	0.1416
397	0.1405	0.109	0.1444	0.1355
398	0.1717	0.1239	0.1517	0.1305
399	0.1335	0.1211	0.1378	0.1443
400	0.1646	0.1373	0.137	0.1303
401	0.1639	0.1404	0.1716	0.1293
402	0.1772	0.1302	0.1624	0.1173
403	0.2343	0.1531	0.1935	0.1499
404	0.2086	0.1486	0.1652	0.125
405	0.3183	0.1777	0.2201	0.1691
406	0.256	0.1494	0.1938	0.1579
407	0.2066	0.1376	0.1757	0.1545
408	0.3386	0.2794	0.303	0.2625
409	0.239	0.204	0.2295	0.1707
410	0.2144	0.185	0.158	0.1345
411	0.2423	0.1496	0.1622	0.1283
412	0.2835	0.1446	0.1745	0.1408
413	0.3651	0.1988	0.221	0.192
414	0.4059	0.2342	0.2612	0.2043
415	0.2684	0.2035	0.2072	0.1299
416	0.233	0.1816	0.1978	0.1199
417	0.223	0.1703	0.1996	0.1508
418	0.2313	0.1756	0.2095	0.1209
419	0.2188	0.1684	0.1547	0.1119
420	0.2261	0.1936	0.1833	0.1416
421	0.243	0.1808	0.1917	0.1475
422	0.178	0.1209	0.1549	0.1201
423	0.1922	0.1229	0.172	0.1577
424	0.2316	0.1885	0.1756	0.1461
425	0.231	0.1594	0.1558	0.1325
426	0.2529	0.1425	0.1704	0.1528
427	0.3309	0.2056	0.2252	0.2129
428	0.3242	0.2211	0.2192	0.2177
429	0.2225	0.1431	0.1847	0.1393
430	0.1993	0.1222	0.1321	0.1435
431	0.1733	0.1014	0.1155	0.1249
432	0.1576	0.1064	0.1196	0.1209
433	0.1562	0.1197	0.1298	0.131
434	0.1387	0.148	0.1383	0.1258
435	0.1367	0.1129	0.1324	0.1242
436	0.1346	0.1476	0.1679	0.1639
437	0.1819	0.1741	0.1579	0.1882
438	0.1801	0.1913	0.1941	0.2218
439	0.2589	0.2296	0.2438	0.312
440	0.2537	0.3263	0.3639	0.2705
441	0.2528	0.3281	0.4579	0.2791
442	0.2744	0.2346	0.4422	0.2738
443	0.3212	0.2033	0.4653	0.2603
444	0.3705	0.2342	0.469	0.2891
445	0.4336	0.2285	0.4309	0.244
446	0.5333	0.207	0.3251	0.2359
447	0.5102	0.205	0.2724	0.1977
448	0.4058	0.1859	0.2382	0.2152
449	0.4745	0.2722	0.3147	0.3261
450	0.2462	0.196	0.2405	0.2119
451	0.2893	0.1672	0.197	0.1834
452	0.1917	0.1363	0.1841	0.1708
453	0.2201	0.1491	0.1962	0.16
454	0.2143	0.1509	0.1919	0.1855
455	0.262	0.1588	0.2282	0.168
456	0.2884	0.181	0.2351	0.1714
457	0.2666	0.1923	0.2314	0.1962
458	0.4154	0.2895	0.3364	0.3154
459	0.3002	0.2317	0.2667	0.2724
460	0.3038	0.2895	0.2424	0.2593
461	0.2168	0.1878	0.2034	0.1654
462	0.2401	0.2477	0.2486	0.1791
463	0.2265	0.2414	0.1908	0.1589
464	0.2638	0.2938	0.1799	0.1908
465	0.224	0.2494	0.2319	0.1925
466	0.1992	0.2322	0.2595	0.1995
467	0.2114	0.1842	0.2305	0.2076
468	0.2968	0.2474	0.2905	0.2663
469	0.2296	0.2318	0.2419	0.1975
470	0.2243	0.2104	0.2326	0.1967
471	0.3203	0.2602	0.2688	0.2801
472	0.2906	0.2137	0.2082	0.2137
473	0.3046	0.2589	0.1864	0.1863
474	0.4304	0.2697	0.2299	0.2252
475	0.4142	0.2526	0.1883	0.1988
476	0.619	0.2993	0.2248	0.2131
477	0.7182	0.2896	0.2752	0.2371
478	0.9113	0.3396	0.362	0.2626
479	0.9519	0.2596	0.4543	0.2771
480	1.1414	0.3721	0.6691	0.3249
481	1.1447	0.4459	0.7569	0.3546
482	1.0101	0.4202	0.6407	0.3401
483	1.1048	0.406	0.5828	0.373
484	1.0427	0.3393	0.6432	0.3352
485	0.7083	0.3548	0.4031	0.2927
486	0.5377	0.4316	0.4537	0.2776
487	0.4614	0.2906	0.2747	0.2483
488	0.3571	0.2499	0.2194	0.2289
489	0.3618	0.2677	0.206	0.2292
490	0.274	0.1956	0.2688	0.2175
491	0.2196	0.1532	0.194	0.1565
492	0.2113	0.1527	0.2078	0.1817
493	0.2813	0.1867	0.2368	0.206
494	0.2538	0.1668	0.2159	0.1596
495	0.2219	0.1927	0.1855	0.1495
496	0.2254	0.1806	0.2257	0.1799
497	0.2654	0.1801	0.202	0.1825
498	0.3246	0.2578	0.2709	0.2354
499	0.2907	0.2099	0.2311	0.1949
500	0.3503	0.251	0.2475	0.2029
501	0.3257	0.2954	0.2367	0.264
502	0.2913	0.1982	0.2258	0.1655
503	0.2953	0.2327	0.2312	0.1987
504	0.2537	0.1883	0.2015	0.1747
505	0.2915	0.2304	0.2364	0.2068
506	0.2286	0.1785	0.2109	0.1694
507	0.1871	0.1558	0.1823	0.1259
508	0.1914	0.1345	0.1483	0.1377
509	0.149	0.1567	0.1713	0.1866
510	0.1462	0.1259	0.1464	0.1369
511	0.1283	0.1157	0.1321	0.1312
512	0.1507	0.1118	0.129	0.1322
513	0.1558	0.1281	0.1504	0.1459
514	0.169	0.1171	0.1309	0.136
515	0.1658	0.1219	0.1391	0.1473
516	0.1952	0.121	0.1572	0.2169
517	0.187	0.2063	0.1716	0.1871
518	0.1911	0.1621	0.1842	0.3086
519	0.2181	0.1881	0.2304	0.2828
520	0.1806	0.1325	0.1934	0.2313
521	0.1855	0.1394	0.2034	0.2452
522	0.1812	0.1353	0.181	0.2132
523	0.2124	0.166	0.1868	0.2176
524	0.1891	0.1435	0.171	0.1526
525	0.1556	0.149	0.1583	0.1836
526	0.1439	0.1547	0.1646	0.1969
527	0.1568	0.1834	0.1803	0.229
528	0.1751	0.1806	0.2145	0.2352
529	0.2421	0.2494	0.2472	0.3192
530	0.1857	0.1574	0.1858	0.2357
531	0.1827	0.1523	0.2012	0.223
532	0.2371	0.2147	0.2449	0.2652
533	0.223	0.1773	0.1994	0.2332
534	0.1962	0.1598	0.1946	0.2477
535	0.2053	0.1671	0.2131	0.2455
536	0.2095	0.1652	0.2031	0.2576
537	0.2255	0.1845	0.2134	0.2945
538	0.172	0.1283	0.1533	0.2462
539	0.1678	0.1266	0.155	0.2238
540	0.181	0.1538	0.166	0.2432
541	0.1466	0.1307	0.1536	0.1936
542	0.149	0.1347	0.1533	0.1932
543	0.1459	0.1557	0.1722	0.1937
544	0.1523	0.1368	0.1627	0.1879
545	0.1474	0.1624	0.168	0.2101
546	0.1596	0.2026	0.2001	0.2017
547	0.1446	0.1567	0.1671	0.2085
548	0.1414	0.123	0.1428	0.1972
549	0.1583	0.1186	0.1448	0.222
550	0.1548	0.1188	0.1431	0.2127
551	0.171	0.1323	0.1638	0.2302
552	0.1797	0.1555	0.19	0.2329
553	0.1701	0.1376	0.1881	0.2357
554	0.2172	0.1981	0.2501	0.263
555	0.1794	0.1517	0.2104	0.2247
556	0.2609	0.2368	0.2988	0.2966
557	0.1996	0.1617	0.2228	0.2286
558	0.283	0.2335	0.2621	0.2577
559	0.1754	0.1751	0.2125	0.1766
560	0.1814	0.1748	0.2351	0.1784
561	0.1825	0.1822	0.2273	0.1774
562	0.2684	0.1677	0.3611	0.1748
563	0.1629	0.1667	0.2255	0.1381
564	0.1804	0.1586	0.2145	0.1545
565	0.174	0.2413	0.2399	0.15
566	0.1414	0.1801	0.188	0.1455
567	0.1609	0.2324	0.2287	0.2089
568	0.1771	0.2266	0.2465	0.2464
569	0.191	0.2652	0.2831	0.2908
570	0.1441	0.2631	0.2715	0.2416
571	0.1516	0.2804	0.2867	0.3412
572	0.1465	0.2269	0.2596	0.2201
573	0.1401	0.2347	0.209	0.1651
574	0.1835	0.181	0.2274	0.2181
575	0.1529	0.1372	0.1756	0.164
576	0.1653	0.1592	0.1854	0.1851
577	0.183	0.1857	0.1949	0.1915
578	0.1832	0.1615	0.1871	0.1975
579	0.1877	0.1517	0.1735	0.187
580	0.2547	0.176	0.201	0.2377
581	0.2289	0.1843	0.2129	0.2335
582	0.249	0.1968	0.2206	0.2549
583	0.2135	0.2084	0.2256	0.2258
584	0.1773	0.1669	0.1986	0.2042
585	0.1646	0.1518	0.1843	0.2087
586	0.1758	0.1495	0.1908	0.2346
587	0.1744	0.1563	0.1841	0.2078
588	0.1716	0.1569	0.1735	0.2363
589	0.1552	0.1346	0.1552	0.2352
590	0.1587	0.1278	0.1447	0.2384
591	0.1722	0.1492	0.1563	0.2763
592	0.2438	0.252	0.2181	0.2327
593	0.2035	0.1571	0.1533	0.1723
594	0.1946	0.1673	0.1573	0.1379
595	0.1836	0.145	0.1683	0.1423
596	0.1803	0.144	0.1545	0.1527
597	0.2068	0.1585	0.1774	0.1571
598	0.2293	0.1749	0.1909	0.1837
599	0.2961	0.1846	0.2247	0.2128
600	0.3837	0.2086	0.2617	0.2397
601	0.4822	0.2209	0.3166	0.2807
602	0.5292	0.2563	0.3831	0.3426
603	0.558	0.2807	0.393	0.4923
604	0.5394	0.2811	0.3648	0.5387
605	0.497	0.2762	0.3756	0.4059
606	0.4145	0.2535	0.3661	0.2833
607	0.4293	0.2202	0.3527	0.2433
608	0.2865	0.1786	0.2209	0.2025
609	0.2292	0.169	0.1859	0.1756
610	0.2041	0.1582	0.1795	0.1682
611	0.1735	0.147	0.1597	0.1561
612	0.1645	0.1506	0.1717	0.1688
613	0.2042	0.1803	0.1892	0.163
614	0.2145	0.1633	0.188	0.1578
615	0.1973	0.1576	0.1864	0.1597
616	0.2513	0.2023	0.2612	0.2004
617	0.2331	0.1707	0.2147	0.1735
618	0.2886	0.2199	0.2561	0.2002
619	0.2682	0.225	0.2768	0.1971
620	0.2058	0.1796	0.2032	0.1792
621	0.2047	0.1848	0.2011	0.1898
622	0.2197	0.2043	0.2724	0.2182
623	0.1727	0.1566	0.2382	0.2045
624	0.1946	0.1649	0.2414	0.2235
625	0.2729	0.2491	0.3288	0.2984
626	0.2374	0.1891	0.2919	0.2954
627	0.3061	0.2425	0.2902	0.3183
628	0.3385	0.2038	0.2462	0.3674
629	0.245	0.1591	0.1893	0.2284
630	0.2305	0.1427	0.2308	0.2554
631	0.2049	0.1575	0.2034	0.1871
632	0.1879	0.1645	0.2386	0.3123
633	0.2053	0.1473	0.2412	0.1979
634	0.2539	0.2262	0.3733	0.4239
635	0.2041	0.1976	0.351	0.378
636	0.2509	0.1843	0.4993	0.245
637	0.3183	0.2159	0.3142	0.2226
638	0.461	0.2138	0.3953	0.2175
639	0.4202	0.2158	0.3658	0.2283
640	0.4514	0.2802	0.404	0.2564
641	0.3198	0.2457	0.3483	0.3464
642	0.277	0.2	0.275	0.2107
643	0.3298	0.2237	0.2756	0.2154
644	0.2476	0.1926	0.2364	0.1934
645	0.2198	0.1743	0.2127	0.1856
646	0.2729	0.2725	0.2785	0.2625
647	0.1831	0.1789	0.1853	0.1681
648	0.1773	0.1456	0.167	0.1562
649	0.1912	0.1449	0.1823	0.1579
650	0.2277	0.1715	0.2099	0.1768
651	0.2276	0.165	0.2291	0.1869
652	0.2534	0.1903	0.2585	0.1951
653	0.26	0.1989	0.2572	0.2183
654	0.3454	0.2566	0.3663	0.298
655	0.3438	0.2414	0.3257	0.254
656	0.3826	0.2582	0.3219	0.2424
657	0.4661	0.2986	0.3679	0.317
658	0.4717	0.3035	0.3605	0.2697
659	0.4206	0.2737	0.292	0.209
660	0.4267	0.3142	0.3485	0.2484
661	0.4336	0.2916	0.3461	0.233
662	0.3067	0.2353	0.2576	0.1809
663	0.3402	0.2698	0.3144	0.2098
664	0.2658	0.2312	0.2407	0.2013
665	0.2346	0.2305	0.2134	0.1583
666	0.2035	0.2333	0.1989	0.1873
667	0.1705	0.202	0.1969	0.1418
668	0.161	0.1943	0.1632	0.1426
669	0.1717	0.2	0.1568	0.1406
670	0.2028	0.2114	0.1787	0.1797
671	0.2395	0.2039	0.1963	0.1669
672	0.2621	0.2209	0.2436	0.1842
673	0.3288	0.2476	0.3092	0.2134
674	0.4196	0.2794	0.3966	0.2993
675	0.4388	0.3169	0.4174	0.3209
676	0.5144	0.3899	0.5715	0.39
689	0.4599	0.3636	0.537	0.3543
690	0.4078	0.3252	0.5251	0.3827
691	0.3455	0.2713	0.394	0.2836
692	0.3004	0.2375	0.3345	0.2437
693	0.3335	0.2421	0.3077	0.2279
694	0.2774	0.2165	0.2416	0.1943
695	0.3034	0.2266	0.237	0.1831
696	0.2981	0.233	0.2033	0.1738
697	0.2587	0.2356	0.2079	0.1749
698	0.3506	0.2811	0.2474	0.1904
699	0.2041	0.1962	0.204	0.1821
700	0.1911	0.2008	0.2234	0.1614
701	0.2014	0.2239	0.2598	0.1732
702	0.2196	0.2667	0.2996	0.2114
703	0.1929	0.2248	0.2457	0.184
704	0.2043	0.2311	0.2598	0.2032
705	0.1884	0.2279	0.2503	0.1946
706	0.214	0.2648	0.255	0.2303
707	0.1689	0.2759	0.307	0.2062
708	0.1869	0.2271	0.1884	0.2528
709	0.1987	0.2643	0.2365	0.2844
710	0.2319	0.2265	0.1997	0.2855
711	0.18	0.185	0.1546	0.2397
712	0.147	0.1853	0.1521	0.2014
713	0.1488	0.1671	0.13	0.1822
714	0.1696	0.1735	0.153	0.1743
715	0.1391	0.1735	0.1356	0.1441
716	0.1581	0.1818	0.1546	0.1751
717	0.1978	0.2142	0.1813	0.1844
718	0.1587	0.2053	0.1802	0.1785
719	0.1588	0.1887	0.1596	0.1673
720	0.1647	0.1904	0.1487	0.1723
721	0.1448	0.1683	0.1439	0.1557
722	0.1691	0.2099	0.1694	0.1781
723	0.1621	0.1853	0.1595	0.1589
724	0.1526	0.1794	0.1687	0.1434
725	0.1859	0.1705	0.1671	0.1657
726	0.1718	0.1529	0.1559	0.1613
727	0.1417	0.1417	0.1405	0.1275
728	0.1399	0.1304	0.1377	0.1194
729	0.1471	0.13	0.1384	0.1356
730	0.1644	0.1365	0.149	0.1432
731	0.1745	0.1518	0.1661	0.159
732	0.1903	0.1236	0.1766	0.1528
733	0.1993	0.1282	0.1722	0.1606
734	0.1587	0.1747	0.2607	0.1395
735	0.2235	0.1586	0.2235	0.1461
736	0.2065	0.1321	0.1591	0.1558
737	0.2075	0.1237	0.1578	0.1549
738	0.1583	0.0949	0.1312	0.1234
739	0.171	0.1079	0.1359	0.1236
740	0.2266	0.1644	0.2084	0.1805
741	0.298	0.0924	0.1156	0.1238
742	0.1467	0.0947	0.132	0.12
743	0.1679	0.1071	0.1389	0.1299
744	0.2257	0.1946	0.1878	0.1579
745	0.3308	0.2115	0.227	0.1915
746	0.1988	0.1432	0.1531	0.1644
747	0.1768	0.1486	0.1855	0.1554
748	0.1591	0.1397	0.1679	0.1461
749	0.1367	0.096	0.126	0.1145
750	0.1594	0.1188	0.1625	0.1395
751	0.1847	0.1491	0.19	0.1604
752	0.1417	0.1117	0.1325	0.1464
753	0.1533	0.1177	0.1561	0.1597
754	0.1856	0.1401	0.19	0.1703
755	0.1986	0.1657	0.1666	0.1971
756	0.1469	0.1141	0.1306	0.1997
757	0.1744	0.0992	0.1468	0.2038
758	0.1784	0.1159	0.1923	0.1569
759	0.1626	0.1251	0.1924	0.1635
760	0.1597	0.0963	0.1434	0.1294
761	0.1745	0.1223	0.1672	0.1395
762	0.1765	0.1379	0.1793	0.1752
763	0.1405	0.1104	0.1411	0.1324
764	0.2012	0.1175	0.1483	0.1448
765	0.2614	0.1864	0.2445	0.2137
766	0.1452	0.1094	0.1428	0.1291
767	0.1502	0.1114	0.1398	0.142
768	0.1808	0.1133	0.1543	0.1328
769	0.167	0.1223	0.1582	0.1306
770	0.1646	0.1395	0.157	0.1485
771	0.172	0.1096	0.1411	0.1293
772	0.1993	0.1446	0.1653	0.1519
773	0.1992	0.1759	0.1897	0.2018
774	0.1626	0.1309	0.1616	0.1464
775	0.1949	0.123	0.1595	0.1487
776	0.2091	0.1896	0.1912	0.1841
777	0.1368	0.1412	0.1383	0.1531
778	0.1878	0.1147	0.1406	0.1397
779	0.237	0.1385	0.1521	0.1655
780	0.1925	0.1859	0.1761	0.1703
781	0.145	0.1337	0.1458	0.1219
782	0.2314	0.135	0.1727	0.1409
783	0.274	0.1361	0.1629	0.1452
784	0.2088	0.151	0.1677	0.1564
785	0.1637	0.1578	0.1559	0.214
786	0.2434	0.2129	0.2035	0.2302
787	0.2183	0.1922	0.1785	0.2989
788	0.1872	0.1777	0.191	0.2727
789	0.2512	0.1869	0.1631	0.1816
790	0.2186	0.2104	0.2111	0.2076
791	0.2085	0.1867	0.1912	0.1894
792	0.216	0.1878	0.1863	0.1661
793	0.2223	0.2117	0.2063	0.1958
794	0.2308	0.2335	0.3492	0.2211
795	0.2195	0.2402	0.395	0.2057
796	0.2155	0.2286	0.3	0.1859
797	0.1899	0.2088	0.2262	0.1723
798	0.2334	0.2122	0.2	0.1751
799	0.2179	0.2126	0.1722	0.1667
800	0.198	0.1736	0.2191	0.1662
801	0.1863	0.1939	0.1864	0.1758
802	0.1754	0.1985	0.2416	0.1479
803	0.1939	0.2065	0.1785	0.1804
804	0.2316	0.1976	0.1939	0.2179
805	0.1918	0.173	0.1685	0.1542
806	0.1917	0.1809	0.1668	0.1619
807	0.2025	0.1675	0.1595	0.1566
808	0.2556	0.2366	0.2494	0.2317
809	0.2668	0.2478	0.2775	0.2546
810	0.3279	0.3169	0.3608	0.324
811	0.3269	0.3069	0.335	0.3547
812	0.2999	0.3372	0.3436	0.3819
813	0.2922	0.2699	0.2714	0.3492
814	0.2714	0.268	0.3087	0.2791
815	0.2091	0.2024	0.2077	0.1907
816	0.1965	0.1748	0.1778	0.1752
817	0.2799	0.2398	0.2355	0.2583
818	0.2191	0.1907	0.1679	0.1677
819	0.1848	0.1551	0.1755	0.1558
820	0.1984	0.2218	0.2094	0.1947
821	0.2047	0.2426	0.2106	0.2027
822	0.1858	0.1957	0.1754	0.1521
823	0.1993	0.2032	0.1929	0.1709
824	0.2153	0.2887	0.2424	0.2196
825	0.2022	0.293	0.2364	0.2173
826	0.2128	0.2913	0.2792	0.2052
827	0.2596	0.4017	0.3015	0.1933
855	0.3556	0.4632	0.353	0.2244
856	0.3649	0.3667	0.3699	0.2084
857	0.2986	0.3444	0.3544	0.1556
858	0.367	0.3292	0.293	0.16
859	0.2311	0.3402	0.2378	0.1499
860	0.1797	0.3001	0.2061	0.1605
861	0.2187	0.243	0.2037	0.1575
862	0.2052	0.2102	0.2022	0.1645
863	0.2105	0.1565	0.1853	0.1611
864	0.1822	0.1323	0.1542	0.1459
865	0.1934	0.1519	0.168	0.1502
866	0.1766	0.149	0.2063	0.1889
867	0.1934	0.1858	0.2511	0.2173
868	0.2078	0.1996	0.2674	0.2448
869	0.1619	0.1446	0.2172	0.1745
870	0.1791	0.1425	0.175	0.1528
871	0.1545	0.1407	0.164	0.1436
872	0.1756	0.1712	0.1974	0.202
873	0.1769	0.1357	0.1663	0.1394
874	0.1413	0.1421	0.1542	0.1291
875	0.1539	0.1496	0.1671	0.1413
876	0.1483	0.1434	0.1425	0.136
877	0.1503	0.1441	0.1567	0.1395
878	0.1662	0.1683	0.165	0.1441
879	0.1563	0.1581	0.1536	0.1439
880	0.1455	0.1651	0.1497	0.149
881	0.1556	0.1704	0.1572	0.1611
882	0.1559	0.1831	0.1926	0.1478
883	0.1547	0.1778	0.1901	0.1517
884	0.1594	0.1888	0.1873	0.1758
885	0.1554	0.1806	0.1636	0.1673
886	0.1442	0.188	0.1675	0.185
887	0.1426	0.2197	0.1215	0.1928
888	0.1834	0.1759	0.1671	0.2256
889	0.1437	0.1685	0.146	0.2126
890	0.1476	0.1613	0.1345	0.2407
891	0.1491	0.1796	0.1157	0.211
892	0.1458	0.1745	0.1207	0.2006
893	0.1442	0.193	0.142	0.1893
894	0.1434	0.2188	0.1853	0.2698
895	0.1942	0.1959	0.219	0.223
896	0.1429	0.184	0.1559	0.1658
897	0.137	0.1771	0.1424	0.1375
898	0.1421	0.1915	0.1974	0.1408
899	0.1359	0.1789	0.1601	0.1343
900	0.1396	0.2095	0.1614	0.2452
901	0.1337	0.1615	0.1508	0.1454
902	0.1412	0.1813	0.1629	0.1552
903	0.1254	0.1527	0.1439	0.1275
904	0.1415	0.2046	0.224	0.2569
905	0.1235	0.1612	0.1623	0.1509
906	0.1508	0.1811	0.1452	0.1364
907	0.1634	0.1501	0.1475	0.151
908	0.1363	0.1389	0.1176	0.1502
909	0.1622	0.1846	0.1246	0.1513
910	0.1656	0.1535	0.1365	0.1391
911	0.1738	0.1777	0.1484	0.1503
912	0.1909	0.1635	0.1855	0.1248
913	0.1801	0.1595	0.1939	0.1686
914	0.1814	0.1862	0.1572	0.13
915	0.2081	0.194	0.167	0.1464
916	0.1835	0.1854	0.1653	0.1589
917	0.1824	0.1793	0.1658	0.1601
918	0.2151	0.2235	0.1859	0.1674
919	0.2861	0.2114	0.1592	0.1474
920	0.2209	0.2095	0.176	0.1928
921	0.2682	0.2557	0.2247	0.209
922	0.207	0.2149	0.1814	0.1784
923	0.1792	0.1804	0.1633	0.1654
924	0.1748	0.171	0.1426	0.137
925	0.2095	0.2141	0.1888	0.1813
926	0.188	0.1855	0.165	0.1657
927	0.2017	0.1958	0.2011	0.1625
928	0.2011	0.1912	0.1624	0.1632
929	0.1922	0.2046	0.1711	0.1736
930	0.1827	0.1734	0.1566	0.1567
931	0.1975	0.1831	0.1798	0.1793
932	0.1826	0.2005	0.175	0.1879
933	0.246	0.2742	0.2276	0.3174
934	0.1985	0.1819	0.1815	0.2189
935	0.2199	0.2552	0.2202	0.2819
936	0.223	0.267	0.2295	0.2545
937	0.1995	0.1977	0.2123	0.2114
938	0.1953	0.1829	0.2131	0.1922
939	0.2194	0.2563	0.2562	0.2462
940	0.2315	0.2768	0.2684	0.2617
941	0.2392	0.2782	0.2752	0.2369
942	0.2867	0.2759	0.3349	0.2185
943	0.2831	0.2614	0.2995	0.2106
944	0.2584	0.2655	0.1949	0.167
945	0.2294	0.2396	0.1868	0.1916
946	0.1803	0.1654	0.1758	0.161
947	0.2239	0.1844	0.2226	0.2166
948	0.1797	0.1522	0.1738	0.1593
949	0.1838	0.1857	0.1911	0.1786
950	0.1819	0.1602	0.1844	0.1676
951	0.1694	0.1557	0.1736	0.1534
952	0.1657	0.1471	0.1605	0.1388
953	0.1787	0.1404	0.1562	0.1592
954	0.171	0.1592	0.1613	0.1908
955	0.1518	0.1431	0.1536	0.1751
956	0.1469	0.1304	0.1293	0.1319
957	0.2013	0.191	0.1704	0.1764
958	0.1314	0.1024	0.1211	0.1331
959	0.1529	0.1488	0.1527	0.1521
960	0.1832	0.1426	0.1334	0.1368
961	0.1436	0.1107	0.1089	0.1418
962	0.1284	0.0989	0.1063	0.1249
963	0.1649	0.1232	0.1267	0.1423
964	0.2042	0.1906	0.1307	0.1855
965	0.1605	0.1219	0.1077	0.1684
966	0.2254	0.1211	0.1099	0.1464
967	0.22	0.1577	0.1017	0.1622
968	0.1479	0.1103	0.1042	0.1593
969	0.1968	0.1487	0.1393	0.1725
970	0.1538	0.1115	0.1127	0.1796
971	0.1724	0.1375	0.1281	0.1484
972	0.1518	0.1315	0.1102	0.1342
973	0.172	0.2155	0.1227	0.1456
974	0.1535	0.1529	0.1024	0.1278
975	0.1561	0.1381	0.1064	0.1275
976	0.1643	0.1387	0.1209	0.1447
977	0.1452	0.1194	0.1233	0.1388
978	0.1781	0.1572	0.1684	0.168
979	0.1673	0.1435	0.1352	0.148
980	0.1242	0.1071	0.1096	0.1196
981	0.1232	0.1182	0.1288	0.1309
982	0.1329	0.1237	0.1327	0.1198
983	0.1788	0.1509	0.1487	0.1653
984	0.128	0.1133	0.1183	0.1309
985	0.1513	0.1647	0.1431	0.1694
986	0.1305	0.1495	0.1318	0.1366
987	0.1413	0.144	0.1297	0.1508
988	0.1721	0.1576	0.1393	0.1824
989	0.1084	0.1032	0.1095	0.1237
990	0.1581	0.1499	0.153	0.1686
991	0.1542	0.1324	0.1339	0.1506
992	0.1404	0.1206	0.1125	0.1262
993	0.1103	0.0982	0.1096	0.1227
994	0.1389	0.1109	0.128	0.1407
995	0.1821	0.1879	0.2056	0.1973
996	0.1316	0.1053	0.118	0.1312
997	0.1242	0.0915	0.1082	0.1228
998	0.132	0.0963	0.1246	0.1294
999	0.1212	0.0869	0.1022	0.1194
1000	0.1184	0.0887	0.1035	0.1166
1001	0.125	0.1102	0.1288	0.1384
1002	0.1712	0.1382	0.1547	0.1516
1003	0.13	0.0945	0.1046	0.1221
1004	0.134	0.1057	0.1303	0.1384
1005	0.1476	0.1506	0.1638	0.1641
1006	0.1214	0.1203	0.1155	0.1307
1007	0.1137	0.1075	0.1168	0.2402
1008	0.1208	0.1325	0.1426	0.1411
1009	0.1195	0.1426	0.1396	0.1343
1010	0.1236	0.1446	0.1481	0.1454
1011	0.1132	0.1199	0.1365	0.1338
1012	0.1209	0.1566	0.1328	0.1377
1013	0.1195	0.1726	0.1603	0.1744
1014	0.1364	0.1277	0.1532	0.2371
1015	0.1013	0.1144	0.12	0.1196
1016	0.0953	0.1352	0.1219	0.1356
1017	0.1408	0.1718	0.1656	0.1705
1018	0.1349	0.1447	0.1387	0.1375
1019	0.1656	0.1831	0.1809	0.1974
1020	0.1122	0.1289	0.1291	0.1322
1021	0.1129	0.1273	0.1305	0.1231
1022	0.1081	0.1186	0.1141	0.1146
1023	0.1589	0.1724	0.1594	0.1655
1024	0.1312	0.1589	0.1563	0.1477
1025	0.1106	0.1247	0.1232	0.11
1026	0.1204	0.1311	0.1271	0.1174
1027	0.1305	0.1429	0.1552	0.1317
1028	0.1174	0.1353	0.1489	0.1235
1029	0.1526	0.1369	0.1551	0.1201
1030	0.1744	0.1475	0.1876	0.1349
1031	0.1774	0.1628	0.1676	0.1699
1032	0.1244	0.1369	0.1083	0.1139
1033	0.169	0.1427	0.1205	0.1135
1034	0.2146	0.1504	0.1535	0.1463
1035	0.1792	0.1463	0.0953	0.1482
1036	0.1987	0.1848	0.1066	0.2151
1037	0.1439	0.1586	0.1004	0.184
1038	0.1745	0.2119	0.1564	0.2463
1039	0.1525	0.176	0.1243	0.2029
1040	0.1406	0.1669	0.1274	0.2048
1041	0.1309	0.1666	0.1658	0.201
1042	0.1244	0.1645	0.1341	0.1403
1043	0.1208	0.1378	0.1126	0.1204
1044	0.1344	0.1431	0.1234	0.1362
1045	0.1828	0.2058	0.1905	0.2329
1046	0.1387	0.1488	0.1189	0.1586
1047	0.1555	0.168	0.1382	0.1677
1048	0.1407	0.1641	0.108	0.1434
1049	0.1356	0.1559	0.1355	0.1352
1050	0.1556	0.163	0.146	0.1447
1051	0.1416	0.1447	0.1152	0.1171
1052	0.1549	0.1683	0.1548	0.1393
1053	0.1469	0.1446	0.138	0.1189
1054	0.1688	0.1471	0.1438	0.1219
1055	0.158	0.149	0.1534	0.1315
1056	0.1464	0.1463	0.1552	0.1298
1057	0.1621	0.1516	0.1728	0.1533
1058	0.2307	0.1716	0.2174	0.1445
1059	0.1482	0.1339	0.1461	0.1317
1060	0.1608	0.1423	0.1494	0.1237
1061	0.147	0.1452	0.1433	0.1245
1062	0.141	0.1379	0.1382	0.1308
1063	0.1513	0.1713	0.1555	0.1454
1064	0.15	0.1396	0.132	0.124
1065	0.1219	0.1514	0.127	0.1333
1066	0.1265	0.1455	0.1485	0.1507
1067	0.1488	0.1777	0.1323	0.1483
1068	0.1472	0.1846	0.1556	0.1455
1069	0.1388	0.1747	0.1523	0.1336
1070	0.1565	0.1775	0.1512	0.143
1071	0.2188	0.2287	0.1988	0.2007
1072	0.2129	0.2274	0.1987	0.1965
1073	0.1987	0.2085	0.1796	0.2249
1074	0.1987	0.1935	0.1737	0.2259
1075	0.1843	0.1895	0.1705	0.206
1076	0.1781	0.1836	0.1502	0.2175
1077	0.151	0.1869	0.1271	0.2333
1078	0.1534	0.1846	0.1334	0.2526
1079	0.154	0.2503	0.1455	0.3539
1080	0.1598	0.218	0.1569	0.221
1081	0.1784	0.2264	0.178	0.2147
1082	0.2053	0.2402	0.175	0.2222
1083	0.2999	0.3354	0.2501	0.2877
1084	0.2884	0.3381	0.2746	0.3213
1085	0.2159	0.2727	0.1996	0.2577
1086	0.2218	0.2707	0.2068	0.2455
1087	0.1757	0.2095	0.1519	0.2005
1088	0.1902	0.2096	0.1567	0.2041
1089	0.1637	0.1749	0.1326	0.1976
1090	0.1482	0.1725	0.1289	0.1726
1091	0.2271	0.2182	0.1815	0.2612
1092	0.2177	0.1806	0.1974	0.2667
1093	0.1403	0.1511	0.1281	0.1549
1094	0.149	0.1707	0.1375	0.1608
1095	0.1766	0.1907	0.1552	0.1819
1096	0.1529	0.177	0.1354	0.1614
1097	0.1914	0.2072	0.1659	0.1839
1098	0.2366	0.2904	0.2142	0.2466
1099	0.2695	0.2755	0.2501	0.2653
1100	0.2934	0.2842	0.2743	0.3238
1101	0.2452	0.2701	0.2365	0.2994
1102	0.1759	0.2008	0.1517	0.2248
1103	0.1838	0.2503	0.1695	0.207
1104	0.1557	0.1819	0.1473	0.1598
1105	0.1428	0.1868	0.126	0.1329
1106	0.1557	0.187	0.1818	0.1256
1107	0.1895	0.2971	0.1945	0.218
1108	0.1432	0.2442	0.1511	0.1587
1109	0.1674	0.2946	0.1477	0.1925
1110	0.1632	0.2026	0.1664	0.1898
1111	0.1864	0.2092	0.1745	0.155
1112	0.1679	0.1831	0.1496	0.1906
1113	0.2033	0.2097	0.1869	0.1965
1114	0.2134	0.2179	0.1819	0.1881
1115	0.1758	0.1857	0.166	0.2021
1116	0.1856	0.1831	0.1626	0.1898
1117	0.2082	0.2045	0.1755	0.201
1118	0.2236	0.2121	0.1826	0.2482
1119	0.1938	0.2048	0.1696	0.2008
1120	0.1906	0.1962	0.1569	0.1739
1121	0.206	0.2491	0.1885	0.2428
1122	0.1998	0.2119	0.1705	0.2055
1123	0.1814	0.2135	0.162	0.2037
1124	0.2004	0.2166	0.1618	0.2237
1125	0.2554	0.2867	0.2152	0.2715
1126	0.2069	0.2522	0.1809	0.2442
1127	0.2824	0.3247	0.2395	0.2961
1128	0.2395	0.2634	0.1941	0.2916
1129	0.2069	0.2262	0.1721	0.2512
1130	0.2412	0.2438	0.1897	0.3016
1131	0.2113	0.2375	0.1647	0.2467
1132	0.2084	0.2558	0.1769	0.2336
1133	0.2032	0.2482	0.1694	0.2338
1134	0.2492	0.2881	0.2336	0.2675
1135	0.236	0.2587	0.2054	0.2358
1136	0.2242	0.2786	0.2069	0.2332
1137	0.2131	0.2544	0.1852	0.2236
1138	0.3364	0.4085	0.2396	0.249
1139	0.3642	0.4682	0.3358	0.2971
1140	0.3858	0.5467	0.3634	0.2667
1141	0.5366	0.7831	0.4646	0.3281
1142	0.5045	0.6735	0.5337	0.31
1143	0.5458	0.7937	0.4656	0.2658
1144	0.6789	0.9685	0.5716	0.2817
1145	0.741	0.9921	0.6573	0.3725
1146	0.8491	1.096	0.6839	0.4905
1147	0.9577	1.2595	0.7992	0.5909
