## Supplemental Table S6 for "Molecular dynamics simulation study reveals effects of key mutations on spike protein structure in SARS-CoV-2"

### Sheet: Sheet1
Residue number	Residue name	S_WT	S_D614G	S_D614G&A222V	S_N501Y&D614G&T716I&S982A&D1118H
27	ALA	0.393	0.965	0.866	0.701
28	TYR	0.013	0.53	0.91	0.601
29	THR	0.013	0.765	0.695	0.57
30	ASN	0.013	0.765	0.177	0.448
31	SER	0.159	0.765	0.335	0.345
32	PHE	0.271	0.368	0.335	0.407
33	THR	0.271	0.652	0.063	0.286
34	ARG	0.013	0.368	0.063	0.345
35	GLY	0.159	0.853	0.529	0.239
36	VAL	0.013	0.368	0.063	0.212
37	TYR	0.013	0.11	0.018	0.186
38	TYR	0	0.11	0.018	0.249
39	PRO	0.013	0.042	0.063	0.132
40	ASP	0.07	0.11	0.018	0.155
41	LYS	0.159	0.208	0.335	0.303
42	VAL	0.013	0.11	0.063	0.196
43	PHE	0.07	0.11	0.063	0.303
44	ARG	0.07	0.11	0.018	0.14
45	SER	0.07	0.368	0.177	0.212
46	SER	0.07	0.368	0.063	0.155
47	VAL	0.07	0.208	0.063	0.094
48	LEU	0.07	0.11	0.177	0.051
49	HIS	0	0.042	0.063	0.051
50	SER	0.013	0.042	0.177	0.014
51	THR	0.013	0.042	0.063	0.064
52	GLN	0.013	0.002	0.177	0.028
53	ASP	0.013	0.042	0.177	0.083
54	LEU	0.07	0.042	0.177	0.12
55	PHE	0.013	0.042	0.063	0.12
56	LEU	0.013	0.208	0.177	0.227
57	PRO	0.07	0.208	0.529	0.168
58	PHE	0.159	0.53	0.335	0.168
59	PHE	0.271	0.652	0.335	0.263
60	SER	0.159	0.652	0.695	0.321
61	ASN	0.013	0.652	0.529	0.448
62	VAL	0.159	0.53	0.529	0.479
63	THR	0.159	0.652	0.335	0.601
64	TRP	0.07	0.53	0.335	0.718
65	PHE	0.159	0.53	0.335	0.701
66	HIS	0.159	0.853	0.335	0.838
67	ALA	0.549	0.975	0.335	0.862
68	ILE	0.393	0.904	0.177	0.891
80	ASP	0.271	0.853	0.177	0.813
81	ASN	0.271	0.765	0.063	0.803
82	PRO	0.271	0.765	0.177	0.718
83	VAL	0.393	0.652	0.177	0.666
84	LEU	0.271	0.53	0.063	0.57
85	PRO	0.271	0.53	0.177	0.465
86	PHE	0.393	0.208	0.063	0.371
87	ASN	0.271	0.53	0.177	0.263
88	ASP	0.271	0.11	0.063	0.196
89	GLY	0.271	0.652	0.529	0.286
90	VAL	0.159	0.368	0.063	0.424
91	TYR	0.07	0.208	0.018	0.407
92	PHE	0.159	0.368	0.063	0.57
93	ALA	0.393	0.765	0.335	0.57
94	SER	0.393	0.652	0.063	0.666
95	THR	0.393	0.652	0.177	0.762
96	GLU	0.159	0.652	0.063	0.827
97	LYS	0.701	0.53	0.063	0.853
98	SER	0.845	0.965	0.177	0.887
99	ASN	0.271	0.904	0.177	0.853
100	ILE	0.393	0.904	0.063	0.887
101	ILE	0.393	0.853	0.063	0.762
102	ARG	0.393	0.652	0.335	0.838
103	GLY	0.845	0.965	0.335	0.734
104	TRP	0.549	0.368	0.177	0.645
105	ILE	0.701	0.53	0.177	0.685
106	PHE	0.701	0.368	0.177	0.539
107	GLY	0.79	0.652	0.529	0.554
108	THR	0.79	0.368	0.335	0.507
109	THR	0.845	0.652	0.335	0.656
110	LEU	0.845	0.53	0.335	0.685
111	ASP	0.953	0.652	0.529	0.749
112	SER	0.969	0.765	0.866	0.762
113	LYS	0.983	0.765	0.8	0.666
114	THR	0.928	0.53	0.695	0.645
115	GLN	0.953	0.368	0.695	0.554
116	SER	0.845	0.53	0.529	0.645
117	LEU	0.845	0.368	0.335	0.587
118	LEU	0.845	0.53	0.335	0.701
119	ILE	0.701	0.53	0.177	0.628
120	VAL	0.79	0.652	0.177	0.803
121	ASN	0.549	0.652	0.177	0.773
122	ASN	0.549	0.765	0.335	0.862
123	ALA	0.845	0.975	0.177	0.887
124	THR	0.79	0.904	0.063	0.917
125	ASN	0.845	0.652	0.177	0.862
126	VAL	0.79	0.652	0.063	0.749
127	VAL	0.845	0.652	0.335	0.818
128	ILE	0.845	0.53	0.335	0.645
129	LYS	0.928	0.53	0.529	0.734
130	VAL	0.928	0.368	0.529	0.601
131	CYS	0.953	0.652	0.695	0.734
132	GLU	0.976	0.652	0.695	0.666
133	PHE	0.953	0.53	0.529	0.791
134	GLN	0.953	0.853	0.529	0.836
135	PHE	0.845	0.652	0.335	0.791
136	CYS	0.845	0.853	0.335	0.874
137	ASN	0.845	0.853	0.529	0.853
138	ASP	0.845	0.853	0.335	0.88
139	PRO	0.701	0.942	0.529	0.838
140	PHE	0.393	0.853	0.335	0.909
141	LEU	0.701	0.942	0.335	0.897
142	GLY	0.901	0.984	0.866	0.94
143	VAL	0.701	0.942	0.529	0.943
144	TYR	0.701	0.53	0.529	0.976
145	TYR	0.953	0.989	0.866	0.981
146	HIS	0.976	0.989	0.987	0.989
147	LYS	0.999	0.996	0.997	0.989
148	ASN	0.988	0.993	0.998	0.988
149	ASN	0.969	0.999	0.994	0.987
150	LYS	0.969	0.984	0.998	0.987
151	SER	0.969	0.975	0.994	0.976
152	TRP	0.928	0.965	0.91	0.971
153	MET	0.549	0.942	0.936	0.971
154	GLU	0.549	0.652	0.936	0.953
155	SER	0.845	0.942	0.866	0.962
156	GLU	0.928	0.765	0.695	0.948
157	PHE	0.845	0.53	0.695	0.909
158	ARG	0.953	0.765	0.529	0.917
159	VAL	0.953	0.853	0.335	0.853
160	TYR	0.953	0.652	0.529	0.862
161	SER	0.983	0.904	0.529	0.88
162	SER	0.995	0.904	0.695	0.844
163	ALA	0.993	0.942	0.695	0.827
164	ASN	0.995	0.652	0.8	0.773
165	ASN	0.995	0.853	0.695	0.749
166	CYS	0.969	0.652	0.695	0.718
167	THR	0.953	0.652	0.695	0.616
168	PHE	0.953	0.368	0.529	0.656
169	GLU	0.901	0.53	0.695	0.791
170	TYR	0.79	0.368	0.177	0.734
171	VAL	0.701	0.368	0.063	0.844
172	SER	0.549	0.904	0.063	0.827
187	LYS	0.271	0.765	0.063	0.853
188	ASN	0.07	0.765	0.177	0.773
189	LEU	0.393	0.765	0.063	0.628
190	ARG	0.271	0.53	0.063	0.701
191	GLU	0.07	0.368	0.018	0.479
192	PHE	0.271	0.208	0.018	0.539
193	VAL	0.271	0.368	0.063	0.303
194	PHE	0.393	0.208	0.063	0.424
195	LYS	0.271	0.11	0.063	0.239
196	ASN	0.549	0.11	0.063	0.286
197	ILE	0.549	0.11	0.177	0.148
198	ASP	0.701	0.11	0.063	0.186
199	GLY	0.79	0.208	0.335	0.303
200	TYR	0.845	0.208	0.177	0.249
201	PHE	0.701	0.208	0.177	0.407
202	LYS	0.549	0.11	0.063	0.286
203	ILE	0.549	0.208	0.063	0.479
204	TYR	0.271	0.11	0.018	0.321
205	SER	0.393	0.53	0.063	0.507
206	LYS	0.159	0.368	0.063	0.525
207	HIS	0.393	0.652	0.018	0.701
208	THR	0.271	0.765	0.018	0.57
209	PRO	0.271	0.765	0.001	0.718
210	ILE	0.271	0.368	0.018	0.701
211	ASN	0.549	0.208	0.063	0.827
212	LEU	0.549	0.965	0.8	0.818
213	VAL	0.845	0.904	0.063	0.666
214	ARG	0.271	0.208	0.063	0.656
215	ASP	0.271	0.853	0.177	0.701
216	LEU	0.159	0.853	0.018	0.554
217	PRO	0.393	0.904	0.063	0.554
218	GLN	0.271	0.965	0.866	0.465
219	GLY	0.701	0.984	0.91	0.424
220	PHE	0.013	0.368	0.177	0.263
221	SER	0.159	0.652	0.695	0.387
222	ALA	0.271	0.652	0.177	0.345
223	LEU	0.07	0.368	0.018	0.345
224	GLU	0.271	0.208	0.018	0.424
225	PRO	0.549	0.208	0.063	0.387
226	LEU	0.549	0.53	0.177	0.525
227	VAL	0.79	0.368	0.177	0.554
228	ASP	0.79	0.208	0.177	0.407
229	LEU	0.845	0.368	0.177	0.479
230	PRO	0.901	0.368	0.335	0.448
231	ILE	0.928	0.208	0.335	0.448
232	GLY	0.845	0.53	0.335	0.387
233	ILE	0.901	0.368	0.335	0.479
234	ASN	0.79	0.208	0.177	0.345
235	ILE	0.701	0.208	0.177	0.387
236	THR	0.549	0.368	0.177	0.448
237	ARG	0.701	0.368	0.177	0.554
238	PHE	0.393	0.368	0.063	0.554
239	GLN	0.549	0.53	0.177	0.685
240	THR	0.393	0.765	0.063	0.718
241	LEU	0.701	0.652	0.177	0.813
242	LEU	0.549	0.765	0.063	0.844
243	ALA	0.901	0.942	0.177	0.897
244	LEU	0.79	0.853	0.063	0.922
245	HIS	0.393	0.652	0.063	0.948
263	ALA	0.549	0.975	0.335	0.818
264	ALA	0.701	0.975	0.335	0.749
265	TYR	0.159	0.53	0.063	0.701
266	TYR	0.159	0.53	0.063	0.616
267	VAL	0.159	0.53	0.335	0.507
268	GLY	0.393	0.904	0.695	0.371
269	TYR	0.159	0.11	0.063	0.345
270	LEU	0.07	0.11	0.177	0.196
271	GLN	0.013	0.11	0.335	0.14
272	PRO	0.013	0.11	0.529	0.064
273	ARG	0	0.11	0.335	0.083
274	THR	0.013	0.11	0.335	0.014
275	PHE	0	0.042	0.063	0.083
276	LEU	0.013	0.11	0.335	0.037
277	LEU	0	0.11	0.177	0.094
278	LYS	0	0.208	0.335	0.14
279	TYR	0.013	0.11	0.018	0.148
280	ASN	0.07	0.368	0.063	0.286
281	GLU	0.159	0.208	0.063	0.371
282	ASN	0.013	0.53	0.335	0.424
283	GLY	0.159	0.765	0.695	0.303
284	THR	0	0.368	0.335	0.387
285	ILE	0	0.368	0.335	0.186
286	THR	0.07	0.53	0.335	0.239
287	ASP	0.07	0.208	0.335	0.168
288	ALA	0.159	0.53	0.695	0.113
289	VAL	0.07	0.368	0.695	0.058
290	ASP	0.159	0.11	0.695	0.077
291	CYS	0.159	0.11	0.529	0.018
292	ALA	0.393	0.208	0.695	0.064
293	LEU	0.393	0.11	0.529	0.12
294	ASP	0.549	0.002	0.177	0.094
295	PRO	0.549	0.042	0.177	0.058
296	LEU	0.549	0.002	0.177	0.064
297	SER	0.271	0.042	0.335	0.046
298	GLU	0.271	0.042	0.177	0.009
299	THR	0.271	0.042	0.177	0.012
300	LYS	0.271	0.002	0.177	0.032
301	CYS	0.07	0.042	0.335	0.009
302	THR	0.159	0.042	0.335	0
303	LEU	0.07	0.042	0.335	0.002
304	LYS	0.07	0.002	0.335	0.003
305	SER	0.393	0.042	0.529	0.023
306	PHE	0.07	0.042	0.335	0.077
307	THR	0.549	0.042	0.529	0.058
308	VAL	0.271	0.042	0.335	0.023
309	GLU	0.393	0.11	0.063	0.028
310	LYS	0.159	0.11	0.177	0.051
311	GLY	0.393	0.042	0.529	0.023
312	ILE	0.159	0.002	0.063	0.018
313	TYR	0.271	0.002	0.063	0.003
314	GLN	0.159	0.042	0.018	0.001
315	THR	0.271	0.11	0.001	0.003
316	SER	0.393	0.002	0.177	0.008
317	ASN	0.393	0.002	0.335	0.009
318	PHE	0.271	0.042	0.001	0.083
319	ARG	0.549	0.11	0.177	0.037
320	VAL	0.07	0.042	0.063	0.155
321	GLN	0.393	0.042	0.063	0.103
322	PRO	0.159	0.002	0.177	0.168
323	THR	0.159	0.002	0.177	0.303
324	GLU	0.07	0.042	0.063	0.371
325	SER	0.393	0.042	0.063	0.303
326	ILE	0.159	0.042	0.063	0.424
327	VAL	0.393	0.11	0.063	0.345
328	ARG	0.271	0.11	0.063	0.539
329	PHE	0.271	0.208	0.177	0.479
330	PRO	0.393	0.208	0.177	0.601
331	ASN	0.393	0.208	0.335	0.718
332	ILE	0.393	0.368	0.177	0.685
333	THR	0.393	0.368	0.529	0.749
334	ASN	0.393	0.53	0.529	0.749
335	LEU	0.393	0.53	0.695	0.666
336	CYS	0.393	0.53	0.529	0.645
337	PRO	0.549	0.652	0.695	0.718
338	PHE	0.549	0.652	0.695	0.601
339	GLY	0.701	0.853	0.866	0.718
340	GLU	0.549	0.765	0.959	0.762
341	VAL	0.549	0.765	0.91	0.666
342	PHE	0.549	0.853	0.8	0.628
343	ASN	0.549	0.765	0.866	0.749
344	ALA	0.701	0.853	0.866	0.791
345	THR	0.701	0.904	0.866	0.853
346	ARG	0.701	0.765	0.91	0.844
347	PHE	0.549	0.765	0.8	0.773
348	ALA	0.549	0.853	0.8	0.838
349	SER	0.549	0.765	0.695	0.844
350	VAL	0.549	0.765	0.695	0.803
351	TYR	0.549	0.652	0.695	0.88
352	ALA	0.701	0.765	0.8	0.844
353	TRP	0.701	0.652	0.695	0.791
354	ASN	0.393	0.652	0.695	0.773
355	ARG	0.393	0.53	0.529	0.749
356	LYS	0.393	0.53	0.8	0.734
357	ARG	0.271	0.368	0.335	0.734
358	ILE	0.393	0.652	0.529	0.628
359	SER	0.393	0.53	0.529	0.685
360	ASN	0.271	0.368	0.335	0.734
361	CYS	0.393	0.53	0.529	0.628
362	VAL	0.393	0.368	0.529	0.587
363	ALA	0.393	0.53	0.529	0.507
364	ASP	0.393	0.53	0.529	0.479
365	TYR	0.271	0.368	0.335	0.424
366	SER	0.549	0.53	0.335	0.387
367	VAL	0.549	0.53	0.529	0.525
368	LEU	0.393	0.53	0.335	0.479
369	TYR	0.549	0.53	0.335	0.345
370	ASN	0.549	0.53	0.529	0.448
371	SER	0.549	0.53	0.529	0.525
372	ALA	0.701	0.765	0.529	0.507
373	SER	0.549	0.652	0.695	0.57
374	PHE	0.393	0.652	0.695	0.539
375	SER	0.549	0.652	0.8	0.539
376	THR	0.549	0.652	0.695	0.539
377	PHE	0.393	0.368	0.529	0.387
378	LYS	0.393	0.53	0.335	0.371
379	CYS	0.271	0.368	0.335	0.303
380	TYR	0.271	0.368	0.177	0.333
381	GLY	0.159	0.208	0.177	0.227
382	VAL	0.159	0.208	0.177	0.263
383	SER	0.159	0.368	0.177	0.196
384	PRO	0.271	0.368	0.177	0.249
385	THR	0.159	0.368	0.177	0.186
386	LYS	0.159	0.368	0.063	0.168
387	LEU	0.271	0.368	0.177	0.303
388	ASN	0.271	0.368	0.177	0.321
389	ASP	0.159	0.208	0.063	0.249
390	LEU	0.159	0.208	0.063	0.303
391	CYS	0.271	0.208	0.177	0.424
392	PHE	0.159	0.208	0.177	0.424
393	THR	0.271	0.208	0.177	0.539
394	ASN	0.271	0.208	0.335	0.616
395	VAL	0.271	0.53	0.335	0.539
396	TYR	0.271	0.368	0.335	0.628
397	ALA	0.549	0.652	0.695	0.656
398	ASP	0.393	0.652	0.529	0.666
399	SER	0.549	0.765	0.695	0.718
400	PHE	0.549	0.652	0.695	0.718
401	VAL	0.549	0.765	0.8	0.803
402	ILE	0.549	0.652	0.695	0.734
403	ARG	0.701	0.765	0.8	0.791
404	GLY	0.701	0.765	0.8	0.701
405	ASP	0.701	0.53	0.695	0.734
406	GLU	0.549	0.652	0.695	0.734
407	VAL	0.549	0.53	0.695	0.601
408	ARG	0.549	0.53	0.529	0.601
409	GLN	0.549	0.53	0.529	0.685
410	ILE	0.393	0.53	0.335	0.601
411	ALA	0.549	0.53	0.335	0.525
412	PRO	0.549	0.368	0.177	0.497
413	GLY	0.701	0.368	0.177	0.57
414	GLN	0.549	0.53	0.335	0.587
415	THR	0.701	0.53	0.335	0.685
416	GLY	0.79	0.652	0.695	0.791
417	LYS	0.549	0.652	0.529	0.844
418	ILE	0.701	0.652	0.529	0.773
419	ALA	0.701	0.53	0.529	0.734
420	ASP	0.701	0.53	0.529	0.803
421	TYR	0.549	0.652	0.529	0.862
422	ASN	0.549	0.652	0.529	0.818
423	TYR	0.549	0.53	0.335	0.685
424	LYS	0.701	0.652	0.335	0.656
425	LEU	0.549	0.368	0.177	0.554
426	PRO	0.393	0.368	0.177	0.525
427	ASP	0.549	0.208	0.177	0.479
428	ASP	0.271	0.208	0.177	0.424
429	PHE	0.271	0.208	0.177	0.424
430	THR	0.271	0.208	0.177	0.407
431	GLY	0.271	0.368	0.335	0.371
432	CYS	0.271	0.53	0.335	0.407
433	VAL	0.393	0.53	0.529	0.497
434	ILE	0.393	0.652	0.695	0.497
435	ALA	0.393	0.652	0.695	0.57
436	TRP	0.549	0.652	0.866	0.645
437	ASN	0.701	0.765	0.866	0.701
438	SER	0.79	0.853	0.8	0.773
439	ASN	0.701	0.853	0.8	0.803
440	ASN	0.901	0.965	0.8	0.813
441	LEU	0.901	0.965	0.8	0.827
442	ASP	0.845	0.975	0.8	0.827
443	SER	0.79	0.975	0.866	0.853
444	LYS	0.901	0.942	0.866	0.891
445	VAL	0.953	0.904	0.8	0.927
446	GLY	0.953	0.975	0.8	0.933
447	GLY	0.901	0.984	0.866	0.922
448	ASN	0.901	0.942	0.936	0.897
449	TYR	0.845	0.904	0.959	0.93
450	ASN	0.79	0.652	0.936	0.897
451	TYR	0.79	0.652	0.91	0.862
452	LEU	0.701	0.765	0.866	0.891
453	TYR	0.549	0.652	0.695	0.874
454	ARG	0.549	0.652	0.529	0.887
455	LEU	0.549	0.652	0.695	0.909
456	PHE	0.549	0.765	0.695	0.933
457	ARG	0.393	0.765	0.529	0.891
458	LYS	0.393	0.904	0.695	0.933
459	SER	0.549	0.942	0.695	0.88
460	ASN	0.549	0.904	0.529	0.818
461	LEU	0.549	0.765	0.335	0.803
462	LYS	0.393	0.765	0.335	0.773
463	PRO	0.549	0.765	0.335	0.666
464	PHE	0.549	0.765	0.529	0.656
465	GLU	0.549	0.652	0.529	0.818
466	ARG	0.549	0.853	0.695	0.838
467	ASP	0.549	0.765	0.695	0.887
468	ILE	0.549	0.853	0.695	0.897
469	SER	0.549	0.765	0.695	0.93
470	THR	0.549	0.765	0.8	0.958
471	GLU	0.549	0.765	0.529	0.958
472	ILE	0.549	0.765	0.8	0.974
473	TYR	0.549	0.652	0.695	0.953
474	GLN	0.549	0.765	0.529	0.976
475	ALA	0.701	0.942	0.8	0.97
476	GLY	0.928	0.942	0.8	0.981
477	SER	0.901	0.904	0.529	0.986
478	THR	0.901	0.853	0.529	0.995
479	PRO	0.845	0.765	0.866	0.991
480	CYS	0.901	0.853	0.91	0.998
481	ASN	0.928	0.765	0.987	0.998
482	GLY	0.928	0.965	0.994	0.991
483	VAL	0.845	0.652	0.987	0.996
484	GLU	0.928	0.765	0.992	0.996
485	GLY	0.79	0.904	0.992	0.993
486	PHE	0.79	0.853	0.866	0.993
487	ASN	0.549	0.904	0.695	0.981
488	CYS	0.549	0.765	0.866	0.98
489	TYR	0.549	0.652	0.8	0.965
490	PHE	0.701	0.765	0.866	0.95
491	PRO	0.549	0.765	0.8	0.933
492	LEU	0.701	0.765	0.8	0.927
493	GLN	0.701	0.652	0.8	0.912
494	SER	0.79	0.765	0.91	0.912
495	TYR	0.845	0.765	0.91	0.853
496	GLY	0.79	0.904	0.866	0.897
497	PHE	0.79	0.765	0.8	0.862
498	GLN	0.845	0.853	0.866	0.897
499	PRO	0.79	0.853	0.866	0.862
500	THR	0.845	0.853	0.91	0.897
501	ASN	0.845	0.765	0.866	0.88
502	GLY	0.845	0.765	0.866	0.818
503	VAL	0.79	0.652	0.8	0.749
504	GLY	0.79	0.765	0.8	0.791
505	TYR	0.845	0.652	0.8	0.853
506	GLN	0.79	0.765	0.866	0.773
507	PRO	0.79	0.765	0.8	0.791
508	TYR	0.701	0.652	0.8	0.685
509	ARG	0.701	0.765	0.8	0.734
510	VAL	0.549	0.652	0.695	0.628
511	VAL	0.393	0.652	0.695	0.587
512	VAL	0.393	0.53	0.529	0.554
513	LEU	0.271	0.53	0.529	0.507
514	SER	0.271	0.368	0.335	0.525
515	PHE	0.271	0.368	0.177	0.424
516	GLU	0.271	0.208	0.177	0.554
517	LEU	0.271	0.11	0.063	0.387
518	LEU	0.393	0.11	0.063	0.507
519	HIS	0.393	0.11	0.063	0.465
520	ALA	0.549	0.208	0.335	0.587
521	PRO	0.393	0.11	0.177	0.628
522	ALA	0.393	0.368	0.177	0.57
523	THR	0.393	0.368	0.177	0.666
524	VAL	0.271	0.368	0.335	0.539
525	CYS	0.271	0.368	0.177	0.507
526	GLY	0.549	0.53	0.529	0.465
527	PRO	0.393	0.368	0.335	0.465
528	LYS	0.271	0.368	0.177	0.387
529	LYS	0.549	0.368	0.335	0.525
530	SER	0.549	0.11	0.177	0.554
531	THR	0.393	0.11	0.063	0.465
532	ASN	0.271	0.042	0.018	0.601
533	LEU	0.393	0.042	0.018	0.57
534	VAL	0.549	0.042	0.063	0.507
535	LYS	0.549	0.002	0.018	0.57
536	ASN	0.549	0.042	0.018	0.507
537	LYS	0.393	0.042	0.063	0.387
538	CYS	0.271	0.002	0.063	0.227
539	VAL	0.271	0.002	0.063	0.333
540	ASN	0.159	0.042	0.063	0.186
541	PHE	0.159	0.042	0.063	0.249
542	ASN	0.159	0.11	0.063	0.286
543	PHE	0.271	0.11	0.018	0.387
544	ASN	0.271	0.11	0.063	0.424
545	GLY	0.271	0.208	0.177	0.249
546	LEU	0.159	0.042	0.063	0.249
547	THR	0.07	0.042	0.018	0.168
548	GLY	0.271	0.042	0.177	0.155
549	THR	0.159	0.042	0.063	0.14
550	GLY	0.701	0.042	0.335	0.239
551	VAL	0.549	0.002	0.063	0.303
552	LEU	0.393	0.002	0.018	0.424
553	THR	0.701	0.002	0.063	0.479
554	GLU	0.393	0.002	0.018	0.666
555	SER	0.79	0.002	0.018	0.628
556	ASN	0.79	0.002	0.001	0.701
557	LYS	0.701	0	0.001	0.587
558	LYS	0.701	0.002	0.018	0.762
559	PHE	0.393	0.042	0.018	0.645
560	LEU	0.701	0.042	0.177	0.791
561	PRO	0.79	0.11	0.177	0.813
562	PHE	0.393	0.042	0.177	0.749
563	GLN	0.549	0.042	0.063	0.656
564	GLN	0.393	0.11	0.018	0.587
565	PHE	0.271	0.11	0.018	0.424
566	GLY	0.79	0.208	0.335	0.424
567	ARG	0.271	0.042	0.001	0.333
568	ASP	0.549	0.11	0.018	0.239
569	ILE	0.701	0.11	0.001	0.249
570	ALA	0.79	0.042	0.018	0.155
571	ASP	0.271	0.042	0.018	0.227
572	THR	0.271	0.042	0.001	0.132
573	THR	0.271	0.042	0.018	0.263
574	ASP	0.393	0.042	0.001	0.333
575	ALA	0.701	0.042	0.063	0.448
576	VAL	0.393	0.042	0.018	0.424
577	ARG	0.393	0.11	0.063	0.656
578	ASP	0.393	0.11	0.063	0.601
579	PRO	0.549	0.208	0.063	0.601
580	GLN	0.393	0.208	0.063	0.666
581	THR	0.701	0.11	0.063	0.701
582	LEU	0.393	0.11	0.063	0.749
583	GLU	0.393	0.042	0.018	0.685
584	ILE	0.549	0.002	0.018	0.656
585	LEU	0.393	0.002	0.018	0.525
586	ASP	0.701	0.002	0.001	0.424
587	ILE	0.393	0.002	0.001	0.286
588	THR	0.549	0.002	0.063	0.249
589	PRO	0.393	0.002	0.063	0.155
590	CYS	0.271	0.002	0.063	0.148
591	SER	0.271	0.042	0.063	0.14
592	PHE	0.271	0.042	0.018	0.064
593	GLY	0.393	0.208	0.177	0.032
594	GLY	0.393	0.208	0.063	0.028
595	VAL	0.271	0.002	0.001	0.037
596	SER	0.393	0.042	0.018	0.023
597	VAL	0.393	0.002	0.063	0.032
598	ILE	0.393	0.002	0.335	0.064
599	THR	0.393	0.042	0.335	0.032
600	PRO	0.549	0.11	0.695	0.094
601	GLY	0.845	0.11	0.91	0.088
602	THR	0.845	0.11	0.91	0.064
603	ASN	0.845	0.208	0.8	0.148
604	THR	0.79	0.11	0.866	0.168
605	SER	0.845	0.11	0.8	0.155
606	ASN	0.701	0.042	0.8	0.148
607	GLN	0.701	0.042	0.335	0.196
608	VAL	0.549	0.042	0.335	0.094
609	ALA	0.549	0.042	0.335	0.103
610	VAL	0.393	0.002	0.018	0.083
611	LEU	0.271	0.002	0.001	0.077
612	TYR	0.271	0.002	0.001	0.103
613	GLN	0.159	0.208	0	0.037
614	ASP	0.159	0.208	0.063	0.132
615	VAL	0.271	0.11	0.018	0.132
616	ASN	0.393	0.208	0.063	0.303
617	CYS	0.393	0.002	0.177	0.286
618	THR	0.393	0.368	0.335	0.448
619	GLU	0.549	0.652	0.177	0.263
620	VAL	0.701	0.11	0.177	0.168
621	PRO	0.901	0.53	0.177	0.321
622	VAL	0.549	0.368	0.063	0.371
623	ALA	0.271	0.208	0.529	0.196
624	ILE	0.271	0.002	0.335	0.168
625	HIS	0.393	0.002	0.018	0.345
626	ALA	0.271	0.208	0.177	0.286
627	ASP	0.159	0.652	0.177	0.196
628	GLN	0.07	0.652	0.177	0.168
629	LEU	0.271	0.652	0.018	0.094
630	THR	0.701	0.53	0.018	0.037
631	PRO	0.701	0.652	0.001	0.046
632	THR	0.07	0.652	0.001	0.058
633	TRP	0.393	0.042	0.001	0.088
634	ARG	0.549	0.208	0.177	0.196
635	VAL	0.701	0.042	0.335	0.227
636	TYR	0.07	0.042	0.529	0.212
637	SER	0.271	0.002	0.695	0.263
638	THR	0.901	0.368	0.695	0.371
639	GLY	0.701	0.208	0.695	0.424
640	SER	0.549	0.11	0.529	0.507
641	ASN	0.79	0.042	0.529	0.345
642	VAL	0.393	0.002	0.335	0.345
643	PHE	0.271	0.042	0.177	0.303
644	GLN	0.159	0.042	0.063	0.286
645	THR	0.07	0.002	0.018	0.212
646	ARG	0.07	0.042	0.001	0.227
647	ALA	0.159	0.11	0.018	0.113
648	GLY	0.271	0.11	0.177	0.155
649	CYS	0.271	0	0.063	0.196
650	LEU	0.271	0.002	0.177	0.168
651	ILE	0.549	0.002	0.063	0.212
652	GLY	0.701	0.11	0.866	0.227
653	ALA	0.393	0.11	0.695	0.239
654	GLU	0.701	0.208	0.8	0.407
655	HIS	0.393	0.208	0.529	0.407
656	VAL	0.393	0.368	0.529	0.407
657	ASN	0.549	0.53	0.695	0.525
658	ASN	0.549	0.652	0.529	0.448
659	SER	0.549	0.53	0.335	0.345
660	TYR	0.549	0.652	0.063	0.303
661	GLU	0.549	0.652	0.177	0.155
662	CYS	0.549	0.368	0.177	0.103
663	ASP	0.549	0.53	0.177	0.094
664	ILE	0.549	0.11	0.177	0.051
665	PRO	0.393	0.11	0.177	0.051
666	ILE	0.159	0.042	0.063	0.094
667	GLY	0.271	0.042	0.177	0.12
668	ALA	0.159	0.042	0.063	0.186
669	GLY	0.393	0.208	0.177	0.186
670	ILE	0.271	0.11	0.063	0.186
671	CYS	0.393	0.208	0.063	0.132
672	ALA	0.549	0.208	0.529	0.12
673	SER	0.701	0.368	0.529	0.155
674	TYR	0.393	0.652	0.695	0.212
675	GLN	0.701	0.652	0.8	0.333
676	THR	0.845	0.765	0.936	0.479
689	SER	0.393	0.652	0.936	0.497
690	GLN	0.549	0.368	0.936	0.333
691	SER	0.549	0.208	0.866	0.303
692	ILE	0.393	0.11	0.529	0.155
693	ILE	0.549	0.368	0.529	0.286
694	ALA	0.393	0.208	0.529	0.239
695	TYR	0.393	0.368	0.063	0.227
696	THR	0.271	0.208	0.063	0.333
697	MET	0.271	0.208	0.063	0.186
698	SER	0.549	0.53	0.063	0.263
699	LEU	0.271	0.208	0.177	0.263
700	GLY	0.549	0.368	0.335	0.345
701	ALA	0.393	0.368	0.335	0.424
702	GLU	0.393	0.368	0.335	0.525
703	ASN	0.393	0.368	0.335	0.539
704	SER	0.549	0.53	0.695	0.645
705	VAL	0.549	0.53	0.529	0.616
706	ALA	0.701	0.765	0.8	0.734
707	TYR	0.549	0.652	0.8	0.773
708	SER	0.701	0.853	0.8	0.827
709	ASN	0.701	0.765	0.866	0.862
710	ASN	0.79	0.765	0.866	0.862
711	SER	0.701	0.765	0.866	0.803
712	ILE	0.701	0.765	0.8	0.762
713	ALA	0.701	0.765	0.8	0.666
714	ILE	0.701	0.765	0.8	0.701
715	PRO	0.701	0.652	0.695	0.628
716	THR	0.79	0.765	0.8	0.685
717	ASN	0.701	0.652	0.695	0.601
718	PHE	0.79	0.652	0.8	0.554
719	THR	0.549	0.53	0.529	0.424
720	ILE	0.549	0.53	0.529	0.479
721	SER	0.393	0.368	0.529	0.333
722	VAL	0.393	0.368	0.529	0.333
723	THR	0.393	0.208	0.335	0.239
724	THR	0.271	0.208	0.335	0.168
725	GLU	0.271	0.208	0.335	0.155
726	ILE	0.159	0.208	0.335	0.113
727	LEU	0.159	0.208	0.335	0.132
728	PRO	0.159	0.208	0.335	0.103
729	VAL	0.159	0.208	0.335	0.212
730	SER	0.159	0.208	0.177	0.168
731	MET	0.159	0.368	0.335	0.113
732	THR	0.07	0.11	0.335	0.132
733	LYS	0.013	0.11	0.177	0.286
734	THR	0	0.208	0.695	0.14
735	SER	0	0.11	0.335	0.263
736	VAL	0	0.208	0.529	0.168
737	ASP	0.07	0.208	0.335	0.345
738	CYS	0.07	0.208	0.529	0.286
739	THR	0.013	0.368	0.529	0.448
740	MET	0.07	0.53	0.335	0.345
741	TYR	0.159	0.208	0.335	0.14
742	ILE	0.07	0.368	0.529	0.196
743	CYS	0.013	0.368	0.529	0.321
744	GLY	0.013	0.765	0.529	0.371
745	ASP	0.013	0.652	0.177	0.479
746	SER	0.013	0.368	0.529	0.465
747	THR	0.07	0.53	0.335	0.616
748	GLU	0.07	0.368	0.335	0.497
749	CYS	0.013	0.368	0.529	0.333
750	SER	0.013	0.368	0.695	0.479
751	ASN	0.07	0.368	0.177	0.554
752	LEU	0.07	0.368	0.335	0.387
753	LEU	0.159	0.208	0.529	0.345
754	LEU	0.07	0.368	0.529	0.539
755	GLN	0.07	0.53	0.335	0.465
756	TYR	0.07	0.368	0.335	0.303
757	GLY	0.013	0.53	0.529	0.465
758	SER	0	0.368	0.529	0.424
759	PHE	0.013	0.368	0.335	0.263
760	CYS	0.013	0.368	0.529	0.321
761	THR	0.013	0.368	0.695	0.479
762	GLN	0	0.368	0.529	0.321
763	LEU	0.013	0.368	0.335	0.227
764	ASN	0.013	0.368	0.335	0.345
765	ARG	0.013	0.208	0.335	0.448
766	ALA	0	0.368	0.335	0.249
767	LEU	0.013	0.208	0.177	0.212
768	THR	0.013	0.11	0.335	0.448
769	GLY	0.013	0.368	0.529	0.321
770	ILE	0.013	0.368	0.177	0.168
771	ALA	0.013	0.208	0.177	0.303
772	VAL	0.013	0.11	0.177	0.448
773	GLU	0.07	0.368	0.063	0.263
774	GLN	0.07	0.368	0.177	0.212
775	ASP	0.013	0.11	0.177	0.407
776	LYS	0.07	0.11	0.063	0.407
777	ASN	0.07	0.208	0.177	0.249
778	THR	0.07	0.208	0.177	0.345
779	GLN	0.07	0.208	0.177	0.507
780	GLU	0.159	0.208	0.177	0.387
781	VAL	0.159	0.208	0.335	0.263
782	PHE	0.159	0.208	0.335	0.387
783	ALA	0.271	0.368	0.529	0.539
784	GLN	0.271	0.368	0.335	0.497
785	VAL	0.271	0.368	0.335	0.616
786	LYS	0.271	0.368	0.335	0.734
787	GLN	0.393	0.368	0.335	0.773
788	ILE	0.393	0.368	0.335	0.701
789	TYR	0.393	0.53	0.529	0.701
790	LYS	0.393	0.368	0.529	0.762
791	THR	0.393	0.53	0.529	0.685
792	PRO	0.549	0.53	0.529	0.773
793	PRO	0.549	0.652	0.529	0.818
794	ILE	0.701	0.53	0.695	0.836
795	LYS	0.549	0.53	0.529	0.718
796	ASP	0.549	0.53	0.695	0.773
797	PHE	0.549	0.53	0.695	0.666
798	GLY	0.79	0.652	0.695	0.685
799	GLY	0.79	0.652	0.695	0.656
800	PHE	0.549	0.53	0.529	0.587
801	ASN	0.549	0.53	0.529	0.57
802	PHE	0.549	0.53	0.529	0.554
803	SER	0.393	0.368	0.529	0.57
804	GLN	0.393	0.368	0.529	0.465
805	ILE	0.393	0.368	0.335	0.448
806	LEU	0.393	0.368	0.529	0.57
807	PRO	0.393	0.368	0.529	0.587
808	ASP	0.393	0.53	0.529	0.616
809	PRO	0.393	0.53	0.8	0.718
810	SER	0.549	0.53	0.866	0.701
811	LYS	0.271	0.208	0.8	0.587
812	PRO	0.271	0.208	0.936	0.645
813	SER	0.271	0.208	0.91	0.57
814	LYS	0.159	0.208	0.8	0.628
815	ARG	0.159	0.208	0.335	0.448
816	SER	0.271	0.368	0.529	0.465
817	PHE	0.271	0.368	0.177	0.448
818	ILE	0.271	0.208	0.529	0.303
819	GLU	0.159	0.208	0.335	0.345
820	ASP	0.159	0.208	0.335	0.387
821	LEU	0.159	0.208	0.529	0.286
822	LEU	0.159	0.208	0.529	0.212
823	PHE	0.07	0.11	0.177	0.263
824	ASN	0.159	0.208	0.529	0.263
825	LYS	0.159	0.368	0.335	0.155
826	VAL	0.159	0.368	0.335	0.12
827	THR	0.271	0.853	0.063	0.212
855	PHE	0.393	0.853	0.018	0.321
856	ASN	0.07	0.11	0.695	0.196
857	GLY	0.159	0.53	0.695	0.263
858	LEU	0.07	0.208	0.695	0.168
859	THR	0.07	0.368	0.335	0.345
860	VAL	0.07	0.368	0.529	0.212
861	LEU	0.013	0.368	0.335	0.345
862	PRO	0.013	0.368	0.335	0.424
863	PRO	0.013	0.11	0.335	0.387
864	LEU	0.07	0.11	0.177	0.525
865	LEU	0.07	0.11	0.335	0.479
866	THR	0.07	0.208	0.335	0.554
867	ASP	0.07	0.208	0.177	0.387
868	GLU	0.159	0.208	0.177	0.587
869	MET	0.159	0.208	0.177	0.57
870	ILE	0.159	0.208	0.335	0.387
871	ALA	0.271	0.208	0.529	0.497
872	GLN	0.159	0.208	0.335	0.628
873	TYR	0.159	0.208	0.335	0.539
874	THR	0.271	0.208	0.529	0.407
875	SER	0.271	0.368	0.529	0.57
876	ALA	0.393	0.368	0.529	0.601
877	LEU	0.271	0.368	0.529	0.507
878	LEU	0.393	0.368	0.529	0.507
879	ALA	0.393	0.53	0.695	0.628
880	GLY	0.549	0.53	0.695	0.628
881	THR	0.393	0.53	0.529	0.525
882	ILE	0.549	0.53	0.695	0.601
883	THR	0.549	0.53	0.695	0.718
884	SER	0.549	0.652	0.529	0.685
885	GLY	0.549	0.652	0.529	0.616
886	TRP	0.701	0.652	0.529	0.628
887	THR	0.549	0.53	0.529	0.718
888	PHE	0.393	0.53	0.529	0.628
889	GLY	0.393	0.765	0.529	0.645
890	ALA	0.549	0.652	0.529	0.718
891	GLY	0.549	0.652	0.695	0.773
892	ALA	0.701	0.652	0.695	0.803
893	ALA	0.701	0.53	0.695	0.773
894	LEU	0.701	0.652	0.8	0.803
895	GLN	0.701	0.652	0.695	0.827
896	ILE	0.701	0.652	0.695	0.734
897	PRO	0.79	0.652	0.8	0.762
898	PHE	0.701	0.53	0.695	0.628
899	ALA	0.79	0.652	0.8	0.685
900	MET	0.79	0.652	0.866	0.762
901	GLN	0.701	0.652	0.695	0.628
902	MET	0.701	0.53	0.695	0.587
903	ALA	0.79	0.652	0.8	0.666
904	TYR	0.701	0.652	0.8	0.685
905	ARG	0.549	0.53	0.695	0.554
906	PHE	0.701	0.652	0.695	0.587
907	ASN	0.79	0.652	0.695	0.666
908	GLY	0.701	0.652	0.8	0.587
909	ILE	0.549	0.652	0.695	0.539
910	GLY	0.79	0.765	0.8	0.645
911	VAL	0.701	0.765	0.695	0.616
912	THR	0.79	0.765	0.8	0.749
913	GLN	0.79	0.765	0.8	0.734
914	ASN	0.901	0.765	0.8	0.762
915	VAL	0.845	0.765	0.8	0.666
916	LEU	0.79	0.652	0.8	0.656
917	TYR	0.845	0.765	0.8	0.749
918	GLU	0.901	0.765	0.8	0.762
919	ASN	0.901	0.765	0.8	0.666
920	GLN	0.79	0.652	0.8	0.685
921	LYS	0.845	0.652	0.695	0.701
922	LEU	0.79	0.652	0.695	0.616
923	ILE	0.701	0.53	0.695	0.554
924	ALA	0.701	0.53	0.695	0.587
925	ASN	0.549	0.53	0.529	0.601
926	GLN	0.549	0.53	0.529	0.507
927	PHE	0.549	0.53	0.529	0.479
928	ASN	0.549	0.53	0.529	0.525
929	SER	0.701	0.368	0.529	0.479
930	ALA	0.701	0.368	0.695	0.371
931	ILE	0.549	0.368	0.529	0.424
932	GLY	0.79	0.368	0.8	0.387
933	LYS	0.393	0.368	0.529	0.345
934	ILE	0.393	0.208	0.529	0.263
935	GLN	0.393	0.208	0.529	0.371
936	ASP	0.393	0.208	0.695	0.333
937	SER	0.393	0.208	0.695	0.196
938	LEU	0.271	0.208	0.529	0.196
939	SER	0.393	0.11	0.695	0.263
940	SER	0.393	0.11	0.695	0.227
941	THR	0.393	0.11	0.695	0.12
942	ALA	0.393	0.368	0.529	0.113
943	SER	0.393	0.11	0.335	0.077
944	ALA	0.393	0.11	0.177	0.103
945	LEU	0.159	0.208	0.335	0.103
946	GLY	0.393	0.208	0.335	0.046
947	LYS	0.271	0.208	0.177	0.058
948	LEU	0.159	0.208	0.177	0.088
949	GLN	0.159	0.208	0.177	0.058
950	ASP	0.159	0.11	0.177	0.018
951	VAL	0.159	0.11	0.177	0.058
952	VAL	0.07	0.11	0.177	0.083
953	ASN	0.07	0.11	0.177	0.023
954	GLN	0.013	0.11	0.177	0.012
955	ASN	0.013	0.11	0.335	0.051
956	ALA	0.013	0.11	0.529	0.037
957	GLN	0.013	0.208	0.335	0.003
958	ALA	0.013	0.11	0.529	0.018
959	LEU	0.013	0.208	0.335	0.064
960	ASN	0.013	0.208	0.177	0.032
961	THR	0.07	0.11	0.335	0.003
962	LEU	0.013	0.208	0.335	0.051
963	VAL	0.013	0.208	0.335	0.088
964	LYS	0.159	0.11	0.177	0.013
965	GLN	0.159	0.208	0.335	0.014
966	LEU	0.013	0.208	0.529	0.088
967	SER	0.07	0.208	0.529	0.037
968	SER	0.07	0.208	0.335	0.028
969	ASN	0.159	0.11	0.335	0.046
970	PHE	0.07	0.208	0.177	0.037
971	GLY	0.159	0.208	0.529	0.064
972	ALA	0.07	0.208	0.335	0.088
973	ILE	0.07	0.208	0.177	0.148
974	SER	0.07	0.208	0.529	0.12
975	SER	0.07	0.208	0.335	0.094
976	VAL	0.013	0.368	0.335	0.196
977	LEU	0.07	0.368	0.335	0.249
978	ASN	0.07	0.53	0.335	0.371
979	ASP	0.07	0.368	0.335	0.249
980	ILE	0.07	0.368	0.335	0.227
981	LEU	0.07	0.368	0.335	0.407
982	SER	0.159	0.53	0.335	0.448
983	ARG	0.159	0.368	0.177	0.303
984	LEU	0.159	0.368	0.335	0.345
985	ASP	0.271	0.53	0.335	0.507
986	PRO	0.159	0.53	0.529	0.497
987	PRO	0.159	0.53	0.335	0.465
988	GLU	0.159	0.53	0.177	0.371
989	ALA	0.07	0.53	0.335	0.321
990	GLU	0.159	0.368	0.335	0.371
991	VAL	0.159	0.368	0.335	0.227
992	GLN	0.159	0.368	0.177	0.168
993	ILE	0.159	0.368	0.335	0.263
994	ASP	0.159	0.368	0.335	0.212
995	ARG	0.159	0.368	0.177	0.103
996	LEU	0.07	0.208	0.335	0.12
997	ILE	0.07	0.368	0.335	0.212
998	THR	0.07	0.208	0.335	0.103
999	GLY	0.013	0.368	0.335	0.064
1000	ARG	0.159	0.208	0.177	0.113
1001	LEU	0.07	0.208	0.335	0.14
1002	GLN	0.07	0.208	0.177	0.046
1003	SER	0.07	0.208	0.335	0.037
1004	LEU	0.07	0.208	0.335	0.103
1005	GLN	0.07	0.208	0.177	0.113
1006	THR	0.07	0.208	0.177	0.014
1007	TYR	0.07	0.208	0.177	0.064
1008	VAL	0.07	0.208	0.335	0.132
1009	THR	0.07	0.208	0.177	0.077
1010	GLN	0.07	0.208	0.177	0.018
1011	GLN	0.07	0.11	0.335	0.077
1012	LEU	0.07	0.208	0.177	0.12
1013	ILE	0.07	0.11	0.063	0.064
1014	ARG	0.159	0.11	0.177	0.037
1015	ALA	0.07	0.11	0.177	0.12
1016	ALA	0.07	0.11	0.177	0.12
1017	GLU	0.159	0.208	0.063	0.064
1018	ILE	0.159	0.11	0.177	0.103
1019	ARG	0.159	0.11	0.177	0.196
1020	ALA	0.159	0.208	0.177	0.148
1021	SER	0.159	0.208	0.177	0.132
1022	ALA	0.159	0.208	0.335	0.212
1023	ASN	0.159	0.208	0.335	0.263
1024	LEU	0.159	0.368	0.335	0.196
1025	ALA	0.159	0.208	0.335	0.239
1026	ALA	0.159	0.208	0.529	0.333
1027	THR	0.271	0.208	0.529	0.333
1028	LYS	0.271	0.208	0.335	0.249
1029	MET	0.271	0.208	0.335	0.371
1030	SER	0.271	0.368	0.529	0.448
1031	GLU	0.393	0.368	0.335	0.407
1032	CYS	0.393	0.368	0.335	0.345
1033	VAL	0.393	0.368	0.529	0.407
1034	LEU	0.393	0.368	0.529	0.525
1035	GLY	0.393	0.368	0.529	0.497
1036	GLN	0.549	0.53	0.695	0.507
1037	SER	0.549	0.53	0.335	0.424
1038	LYS	0.701	0.53	0.529	0.507
1039	ARG	0.393	0.368	0.335	0.345
1040	VAL	0.393	0.368	0.335	0.387
1041	ASP	0.271	0.368	0.335	0.249
1042	PHE	0.271	0.208	0.335	0.263
1043	CYS	0.271	0.368	0.335	0.286
1044	GLY	0.393	0.368	0.335	0.263
1045	LYS	0.393	0.368	0.529	0.286
1046	GLY	0.393	0.368	0.529	0.345
1047	TYR	0.549	0.53	0.529	0.465
1048	HIS	0.393	0.53	0.529	0.407
1049	LEU	0.549	0.53	0.529	0.479
1050	MET	0.393	0.53	0.529	0.465
1051	SER	0.393	0.368	0.529	0.371
1052	PHE	0.393	0.368	0.529	0.407
1053	PRO	0.271	0.208	0.529	0.345
1054	GLN	0.271	0.368	0.335	0.321
1055	SER	0.159	0.208	0.335	0.286
1056	ALA	0.159	0.208	0.529	0.196
1057	PRO	0.159	0.208	0.335	0.168
1058	HIS	0.159	0.11	0.063	0.155
1059	GLY	0.159	0.208	0.529	0.186
1060	VAL	0.159	0.208	0.335	0.227
1061	VAL	0.159	0.208	0.335	0.186
1062	PHE	0.271	0.208	0.335	0.239
1063	LEU	0.271	0.368	0.529	0.286
1064	HIS	0.271	0.368	0.529	0.263
1065	VAL	0.393	0.368	0.529	0.407
1066	THR	0.393	0.368	0.529	0.321
1067	TYR	0.549	0.53	0.529	0.497
1068	VAL	0.549	0.53	0.529	0.387
1069	PRO	0.549	0.53	0.529	0.507
1070	ALA	0.549	0.652	0.695	0.539
1071	GLN	0.701	0.652	0.695	0.616
1072	GLU	0.701	0.652	0.695	0.616
1073	LYS	0.79	0.853	0.866	0.762
1074	ASN	0.79	0.765	0.866	0.773
1075	PHE	0.79	0.853	0.866	0.813
1076	THR	0.845	0.853	0.866	0.88
1077	THR	0.79	0.765	0.866	0.827
1078	ALA	0.845	0.853	0.91	0.874
1079	PRO	0.845	0.765	0.91	0.874
1080	ALA	0.901	0.853	0.936	0.909
1081	ILE	0.928	0.904	0.936	0.922
1082	CYS	0.953	0.904	0.959	0.95
1083	HIS	0.976	0.942	0.936	0.958
1084	ASP	0.976	0.904	0.979	0.971
1085	GLY	0.928	0.942	0.979	0.965
1086	LYS	0.928	0.904	0.959	0.958
1087	ALA	0.901	0.904	0.959	0.933
1088	HIS	0.953	0.904	0.936	0.927
1089	PHE	0.845	0.853	0.91	0.891
1090	PRO	0.901	0.853	0.91	0.844
1091	ARG	0.845	0.853	0.91	0.862
1092	GLU	0.845	0.765	0.866	0.803
1093	GLY	0.79	0.765	0.866	0.791
1094	VAL	0.845	0.765	0.866	0.773
1095	PHE	0.901	0.853	0.91	0.853
1096	VAL	0.845	0.853	0.91	0.818
1097	SER	0.845	0.904	0.91	0.874
1098	ASN	0.901	0.853	0.959	0.88
1099	GLY	0.901	0.942	0.959	0.912
1100	THR	0.953	0.942	0.979	0.933
1101	HIS	0.976	0.942	0.959	0.917
1102	TRP	0.928	0.904	0.936	0.897
1103	PHE	0.928	0.853	0.936	0.862
1104	VAL	0.901	0.853	0.91	0.844
1105	THR	0.845	0.853	0.866	0.773
1106	GLN	0.79	0.765	0.8	0.718
1107	ARG	0.701	0.904	0.695	0.701
1108	ASN	0.701	0.765	0.695	0.601
1109	PHE	0.79	0.652	0.8	0.666
1110	TYR	0.845	0.853	0.866	0.773
1111	GLU	0.845	0.853	0.866	0.791
1112	PRO	0.901	0.904	0.91	0.836
1113	GLN	0.901	0.853	0.91	0.838
1114	ILE	0.928	0.904	0.936	0.912
1115	ILE	0.928	0.942	0.936	0.897
1116	THR	0.928	0.942	0.959	0.922
1117	THR	0.953	0.942	0.959	0.933
1118	ASP	0.928	0.904	0.936	0.897
1119	ASN	0.901	0.904	0.91	0.874
1120	THR	0.928	0.904	0.936	0.891
1121	PHE	0.845	0.904	0.91	0.897
1122	VAL	0.928	0.904	0.936	0.945
1123	SER	0.845	0.853	0.936	0.933
1124	GLY	0.845	0.904	0.959	0.953
1125	ASN	0.928	0.853	0.959	0.964
1126	CYS	0.928	0.904	0.959	0.958
1127	ASP	0.928	0.904	0.959	0.965
1128	VAL	0.845	0.853	0.936	0.945
1129	VAL	0.845	0.853	0.936	0.917
1130	ILE	0.845	0.765	0.91	0.922
1131	GLY	0.845	0.904	0.959	0.912
1132	ILE	0.928	0.853	0.936	0.94
1133	VAL	0.928	0.904	0.936	0.917
1134	ASN	0.969	0.942	0.959	0.95
1135	ASN	0.976	0.942	0.979	0.94
1136	THR	0.983	0.965	0.987	0.953
1137	VAL	0.969	0.942	0.987	0.93
1138	TYR	0.983	0.942	0.979	0.943
1139	ASP	0.983	0.984	0.979	0.953
1140	PRO	0.976	0.989	0.959	0.945
1141	LEU	0.988	0.993	0.959	0.962
1142	GLN	0.988	0.975	0.987	0.974
1143	PRO	0.988	0.989	0.959	0.965
1144	GLU	0.983	0.996	0.979	0.965
1145	LEU	0.995	0.993	0.959	0.979
1146	ASP	0.993	0.984	0.979	0.981
1147	SER	0.988	0.996	0.959	0.981
